# Lipogenesis and innate immunity in hepatocellular carcinoma cells reprogrammed by an isoenzyme switch of hexokinases

**DOI:** 10.1101/2020.03.13.973321

**Authors:** Laure Perrin-Cocon, Pierre-Olivier Vidalain, Clémence Jacquemin, Anne Aublin-Gex, Keedrian Olmstead, Baptiste Panthu, Gilles J. P. Rautureau, Patrice André, Piotr Nyczka, Marc-Thorsten Hütt, Nivea Amoedo, Rodrigue Rossignol, Fabian Volker Filipp, Vincent Lotteau, Olivier Diaz

**Author notes:** These authors contributed equally to this work (Laure Perrin-Cocon, Pierre-Olivier Vidalain). These authors jointly supervised this work (Vincent Lotteau, Olivier Diaz).

## Abstract

During the cancerous transformation of normal hepatocytes into hepatocellular carcinoma (HCC), the enzyme catalyzing the first rate-limiting step of glycolysis, namely the glucokinase (GCK), is replaced by the higher affinity isoenzyme, hexokinase 2 (HK2). The transcriptomic analysis of HCC tumors shows that highest expression level of *HK2* in tumor lesions is inversely correlated to *GCK* expression, and is associated to poor prognosis for patient survival. To further explore functional consequences of the GCK-to-HK2 isoenzyme switch occurring during carcinogenesis, *HK2* was knocked-out in the HCC cell line Huh7 and replaced by *GCK*, to generate the Huh7-*GCK*^*+*^/*HK2*^*−*^ cell line. HK2 knockdown and GCK expression rewired central carbon metabolism, stimulated mitochondrial respiration and restored essential metabolic functions of normal hepatocytes such as lipogenesis, VLDL secretion, glycogen storage. It also reactivated innate immune responses and sensitivity to natural killer cells, showing that consequences of the HK switch extend beyond metabolic reprogramming.
