## Supplementary Table 1 for "Lipogenesis and innate immunity in hepatocellular carcinoma cells reprogrammed by an isoenzyme switch of hexokinases"

### Sheet: mRNA expression (RNA Seq V2 RSE
SAMPLE_ID	HK1	HK2	HK3	GCK	Overall Survival Status	Overall Survival (Months)	GCK/HK2
TCGA-FV-A495	896.85	52.7559	137.008	18.1102	0	0.03	0.343283
TCGA-ED-A7PX	2110.61	200.464	40.9668	1.0924	0	0.2	0.00544935
TCGA-ED-A7PZ	192.101	383.102	33.5764	0.5504	0	0.2	0.00143669
TCGA-ED-A97K	1106.64	2363.82	199.846	2.2009	0	0.2	0.000931079
TCGA-BC-A3KF	211.557	33.6925	16.4545	2092.46	0	0.26	62.1046
TCGA-DD-AACK	838.599	28.6993	28.1727	293.049	0	0.3	10.211
TCGA-RC-A6M6	223.497	515.847	100	1.0929	0	0.3	0.00211865
TCGA-DD-A4NR	1131.56	871.684	577.152	0.5414	1	0.3	0.000621097
TCGA-FV-A496	1905.41	489.704	0	3920.21	0	0.33	8.00526
TCGA-DD-A3A8	227.305	87.2051	32.1658	0.7148	1	0.36	0.00819677
TCGA-DD-AADM	290.051	40.0071	30.7747	1.5387	1	0.39	0.0384607
TCGA-FV-A4ZQ	489.295	162.924	361.358	0	0	0.39	0
TCGA-DD-A11B	164.894	6.1278	20.6117	0.5571	1	0.46	0.0909135
TCGA-RC-A6M5	943.034	1344.61	17.4845	4.5121	0	0.49	0.00335569
TCGA-DD-AAC8	285.638	30.7873	73.5475	1.1403	1	0.53	0.037038
TCGA-EP-A2KC	228.051	21.4133	50.8565	22.4839	1	0.62	1.05
TCGA-5C-AAPD	785.933	145.26	422.783	13.7615	0	0.66	0.0947371
TCGA-BW-A5NO	314.017	210.106	41.1076	153.012	0	0.66	0.728261
TCGA-ZP-A9D1	413.505	219.936	30.8682	1.9293	0	0.69	0.00877211
TCGA-RC-A6M4	83.2087	977.838	21.2101	5.9823	0	0.72	0.00611788
TCGA-T1-A6J8	268.768	40.4341	10.1085	21.4063	0	0.76	0.529412
TCGA-G3-AAV4	189.48	331.142	49.0137	0.5977	1	0.89	0.00180497
TCGA-WQ-A9G7	311.581	209.654	74.5805	4.972	0	0.99	0.0237153
TCGA-GJ-A6C0	1035.15	3612.22	164.413	3614.93	1	1.02	1.00075
TCGA-BC-A10Z	1290.63	7.7645	6.4704	26.7443	1	1.12	3.44443
TCGA-2Y-A9HA	345.884	69.6147	39.4046	1003.5	1	1.18	14.4151
TCGA-DD-A73E	300.279	8.3565	5.0139	8.3565	0	1.45	1
TCGA-5R-AAAM	838.661	165.906	279.3	1073.06	1	1.51	6.46789
TCGA-UB-A7MD	1279.22	64.479	150.835	2.3028	1	1.71	0.035714
TCGA-ED-A8O6	209.265	104.048	27.4733	0	1	1.84	0
TCGA-G3-A7M9	1508.38	3266.2	111.776	6.6673	1	1.84	0.0020413
TCGA-KR-A7K0	464.615	28.5168	63.2933	0.6955	1	2.14	0.0243891
TCGA-G3-AAV6	191.77	1372.39	45.8836	2.9413	1	2.14	0.00214319
TCGA-GJ-A9DB	500.905	517.803	73.0235	727.821	1	2.2	1.40559
TCGA-DD-A11A	300.226	15.1418	14.0976	3.1328	0	2.6	0.206897
TCGA-CC-5260	740.631	171.826	35.5503	5.3325	1	2.86	0.0310342
TCGA-HP-A5MZ	912.348	120.921	101.088	127.319	1	2.99	1.05291
TCGA-BC-A10W	395.091	373.985	57.0234	0.3703	1	2.99	0.000990147
TCGA-QA-A7B7	643.155	135.225	19.616	14986.2	0	3.09	110.824
TCGA-CC-5261	742.975	386.566	16.4496	3.427	1	3.19	0.00886524
TCGA-CC-A1HT	964.891	763.454	397.452	0.8133	1	3.32	0.00106529
TCGA-CC-5264	189.01	321.417	12.9096	0.662	1	3.35	0.00205963
TCGA-CC-5262	686.06	44.0185	52.8222	4.4019	1	3.38	0.100001
TCGA-DD-AACL	1018.78	1169.06	643.094	3.3149	1	3.52	0.00283552
TCGA-DD-AADF	143.131	29.819	42.5985	930.351	1	3.78	31.2
TCGA-CC-5258	507.377	423.608	124.227	0.476	1	4.24	0.00112368
TCGA-CC-5263	466.027	5437.62	125.528	0.3839	1	4.24	7.06007e-05
TCGA-DD-AAD0	94.2537	42.4724	53.5268	2479.69	0	4.5	58.3835
TCGA-CC-A8HT	205.99	162.592	210.88	102.689	1	4.6	0.631579
TCGA-DD-AAE6	43.9153	8.0408	4.9482	0.6185	0	4.63	0.0769202
TCGA-BC-A112	544.433	89.4004	24.6253	2.1413	1	5.03	0.0239518
TCGA-DD-AACX	1048.56	44.1498	66.2247	1.1618	0	5.58	0.026315
TCGA-DD-A39Y	255.016	100.312	37.8957	0.4458	1	5.62	0.00444413
TCGA-DD-AACZ	688.853	438.312	350.108	0	1	5.62	0
TCGA-G3-A3CI	590.328	93.9781	110.401	1383.21	0	5.91	14.7184
TCGA-DD-A1EI	601.057	92.7206	53.6804	5.2867	0	6.01	0.0570175
TCGA-FV-A3R2	162.503	27.3735	10.428	22.1595	1	6.37	0.809524
TCGA-DD-AACH	362.48	787.394	95.4862	0.7345	1	6.41	0.000932824
TCGA-CC-A9FS	159.223	40.7767	77.0227	0	0	6.93	0
TCGA-UB-A7MF	446.547	2895.46	378.903	0	1	7.03	0
TCGA-CC-A7IE	432.217	641.946	259.171	0	1	7.13	0
TCGA-CC-A123	302.409	18.7333	43.711	0	0	7.19	0
TCGA-DD-A119	322.864	96.1572	39.3051	2.8075	1	7.33	0.029197
TCGA-MR-A520	241.173	26.4299	19.8224	1781.54	0	7.52	67.4062
TCGA-DD-A3A1	150.255	40.1167	64.9161	0	1	7.65	0
TCGA-FV-A3I1	590.459	49.3405	124.165	21.6881	1	8.11	0.43956
TCGA-CC-A9FW	136.734	438.106	87.4352	0.4651	0	8.15	0.00106162
TCGA-CC-5259	227.053	378.422	20.934	0	0	8.21	0
TCGA-2Y-A9HB	432.303	198.836	65.6814	2.3884	0	8.54	0.0120119
TCGA-CC-A7IK	171.813	12.4502	33.3665	0	1	8.61	0
TCGA-4R-AA8I	367.445	208.791	54.9451	76.9231	1	8.61	0.368421
TCGA-CC-A5UE	90.4737	18.0947	22.8845	0	1	8.94	0
TCGA-CC-A7IL	166.191	4.9609	9.4258	2.4805	1	9.13	0.50001
TCGA-CC-A8HV	297.634	87.7958	4.3587	1.868	1	9.17	0.0212766
TCGA-DD-A73B	91.395	768.038	10.155	3888.3	1	9.3	5.06263
TCGA-MI-A75C	139.756	49.5251	64.4505	0.6784	0	9.56	0.0136981
TCGA-ED-A66Y	241.676	19.5178	4.0184	0	1	9.72	0
TCGA-CC-A7IG	284.574	426.586	76.5103	1.6513	1	9.82	0.00387097
TCGA-CC-A8HS	210.581	37.0999	17.2436	7.3155	1	9.86	0.197184
TCGA-CC-A3M9	7269.78	1398.25	1121.88	0.4318	1	9.86	0.000308814
TCGA-EP-A3JL	515.083	46.003	152.338	0.7541	0	9.95	0.0163924
TCGA-CC-A3MA	4266.83	63.1754	11.2219	3.7406	1	9.95	0.0592098
TCGA-CC-A5UD	173.511	245.893	28.7474	0.5133	1	9.99	0.00208749
TCGA-BC-A10R	576.424	186.86	14.2057	0.5464	1	10.12	0.00292412
TCGA-UB-AA0V	584.737	94.1526	176.412	50.5451	0	10.32	0.536842
TCGA-CC-A3MB	229.836	20.7892	50.8181	3.4649	1	10.35	0.166668
TCGA-5C-A9VH	505.866	90.4072	5.521	0.6901	0	10.58	0.00763324
TCGA-UB-AA0U	505.525	58.011	91.1602	122.099	0	10.74	2.10476
TCGA-5C-A9VG	450.44	246.696	34.141	2.2026	0	10.78	0.0089284
TCGA-MR-A8JO	1375.57	1046.28	173.748	2.2762	0	10.84	0.00217551
TCGA-ZS-A9CG	261.183	150.814	23.9931	0.6855	0	11.2	0.00454533
TCGA-CC-A8HU	135.776	256.466	35.0216	3.2328	1	11.3	0.0126052
TCGA-WJ-A86L	192.41	49.9334	13.9814	4480.03	0	11.33	89.72
TCGA-DD-AAC9	625.387	44.3756	82.5593	6.192	0	11.4	0.139536
TCGA-CC-A5UC	477.913	132.941	88.3467	0	1	11.4	0
TCGA-DD-A1EE	215.412	4998.91	42.8444	0	1	11.47	0
TCGA-G3-AAV5	141.727	17.4796	32.5971	0	0	11.63	0
TCGA-2Y-A9H6	662.237	91.5467	44.2968	2.9531	0	11.73	0.0322579
TCGA-G3-AAV1	287.48	21.4938	45.137	0.5373	1	11.79	0.0249979
TCGA-K7-AAU7	592.114	694.893	100.84	3.2321	0	11.79	0.00465122
TCGA-G3-A7M7	242.225	60.1657	40.6313	85.1696	0	11.86	1.41558
TCGA-G3-AAV7	544.386	2932	168.342	0	0	11.86	0
TCGA-EP-A3RK	1116.74	42.1412	309.795	3.9863	0	11.93	0.0945939
TCGA-CC-A3MC	296.328	158.329	44.9728	2.4643	0	11.93	0.0155644
TCGA-CC-A7IH	178.805	15.5701	27.6243	2.009	0	11.99	0.129029
TCGA-DD-AACF	248.551	16.7418	96.5873	0	1	11.99	0
TCGA-LG-A9QD	169.231	124.475	32.8671	4.1958	0	12.02	0.0337078
TCGA-FV-A3R3	1124.36	384.905	32.6482	1.7183	1	12.02	0.00446422
TCGA-G3-AAV2	205.819	21.0279	15.293	0	0	12.22	0
TCGA-DD-A4NQ	317.464	1613.42	172.214	1.7395	1	12.25	0.00107815
TCGA-DD-AACD	317.314	239.541	77.773	0	1	12.52	0
TCGA-CC-A7IJ	3402.02	629.436	157.258	4.8387	0	12.55	0.00768736
TCGA-LG-A6GG	156.533	12.9506	15.2028	0	0	12.71	0
TCGA-BC-A69I	516.398	33.3649	44.7393	2.2749	0	12.71	0.0681824
TCGA-ED-A7PY	146.951	24.4918	16.6544	0.9797	0	12.81	0.0400011
TCGA-DD-A1EF	293.677	118.136	49.9168	1.6639	1	12.94	0.0140846
TCGA-ZP-A9D4	125.018	11.8795	28.2845	78.631	0	12.98	6.61905
TCGA-WQ-AB4B	384.615	27.5545	40.1837	18.3697	0	12.98	0.666668
TCGA-3K-AAZ8	155.602	15.222	13.5307	49.0486	0	13.01	3.22222
TCGA-CC-A7II	3766.91	1268.41	131.699	38.8619	0	13.11	0.0306383
TCGA-ED-A7XP	424.207	22.4784	66.2824	31.7003	0	13.14	1.41026
TCGA-ED-A8O5	389.73	18.3784	6.4865	2.7027	0	13.34	0.147059
TCGA-ED-A66X	836.292	272.682	135.108	2.9586	0	13.34	0.01085
TCGA-ED-A82E	485.794	118.047	7.603	1.6006	0	13.4	0.013559
TCGA-BD-A3EP	876.03	90.4787	51.2011	1357.18	0	13.44	15
TCGA-DD-AA3A	1761.35	134.241	18.1582	1.297	1	13.47	0.00966171
TCGA-G3-AAV3	440.077	74.0979	266.108	1.933	0	13.53	0.0260871
TCGA-YA-A8S7	764.892	557.481	581.763	1.5176	1	13.53	0.00272225
TCGA-DD-A1EL	981.911	435.836	87.0307	0.3413	1	13.63	0.000783092
TCGA-DD-AACP	193.416	1643.35	46.6392	25.3772	0	13.63	0.0154424
TCGA-G3-A25S	117.145	20.6034	94.1869	1.1773	1	13.67	0.0571411
TCGA-DD-A3A7	319.218	346.363	34.7448	5.4289	1	13.76	0.015674
TCGA-ED-A627	1046.11	212.68	364.265	5.7637	0	13.9	0.0271003
TCGA-DD-AADC	179.043	303.63	58.5809	1.6502	1	13.96	0.0054349
TCGA-LG-A9QC	152.459	1991.08	26.0613	0	0	13.96	0
TCGA-ED-A7XO	382.952	25.1942	146.126	2861.22	0	14.03	113.567
TCGA-G3-A7M8	418.445	22.8659	35.8232	217.226	0	14.13	9.49998
TCGA-DD-AACQ	67.9799	17.51	9.27	4116.39	1	14.19	235.088
TCGA-DD-AADQ	125.705	4520.59	37.6315	0	0	14.32	0
TCGA-ES-A2HT	445.87	142.743	50.5213	5.6135	1	14.39	0.039326
TCGA-BC-A69H	475.912	509.489	135.036	0.7299	0	14.59	0.00143261
TCGA-G3-A7M5	2733.39	9.9507	28.3213	3171.23	0	14.68	318.694
TCGA-5R-AA1D	1436.07	1181.06	33.8632	7.6019	0	14.75	0.00643648
TCGA-G3-A25Y	630.275	76.086	32.9116	20.5255	1	14.85	0.269767
TCGA-DD-AADO	340.106	133.392	95.4064	7.9505	0	14.88	0.0596024
TCGA-DD-AADP	283.784	37.8378	35.8108	0.6757	0	15.05	0.0178578
TCGA-RC-A7SH	331.424	42.7027	10.835	3.8241	0	15.37	0.0895517
TCGA-DD-AACG	319.024	26.3415	47.8049	0	1	15.41	0
TCGA-RC-A7SK	111.111	6.9052	5.6497	0.6277	0	15.51	0.0909025
TCGA-DD-AADS	365.535	16.9713	58.7467	1.3055	0	15.57	0.076924
TCGA-G3-AAV0	3427.14	14.0456	81.2641	5578.13	0	15.64	397.144
TCGA-DD-AAEB	1671.24	2.6783	16.0696	44.1915	0	15.7	16.4998
TCGA-G3-AAUZ	340.465	14.7228	91.0973	15.643	0	15.77	1.0625
TCGA-UB-A7ME	514.328	54.046	58.2034	1.7817	0	15.97	0.0329664
TCGA-UB-A7MC	146.678	30.7942	23.0956	0	0	16.43	0
TCGA-MI-A75E	1063.02	37.8442	61.4969	2.0274	0	16.66	0.0535723
TCGA-K7-A6G5	260.485	13.4489	77.8623	6.3706	0	16.82	0.473689
TCGA-K7-A5RG	970.01	177.579	277.718	172.239	0	17.05	0.969925
TCGA-5R-AA1C	77.1276	6.907	12.6627	0	0	17.08	0
TCGA-G3-A5SM	1197.72	199.275	125.259	268.116	0	17.08	1.34545
TCGA-DD-A3A3	154.008	112.869	61.1814	2.1097	1	17.58	0.0186915
TCGA-O8-A75V	537.146	237.274	87.0404	2.3847	0	17.67	0.0100504
TCGA-BC-A5W4	43.939	21.555	14.9227	1.6581	1	17.97	0.0769241
TCGA-DD-AAE1	159.069	16.4888	16.4888	2.9098	0	18.13	0.176471
TCGA-DD-AADU	209.642	12.3839	77.8417	7.0765	0	18.2	0.571427
TCGA-DD-AADY	278.938	33.2508	3.6945	0	0	18.23	0
TCGA-2Y-A9H5	509.988	56.804	14.9813	1.2484	1	18.23	0.0219773
TCGA-DD-AAE0	1019.51	84.5254	6.502	2.6008	0	18.23	0.0307694
TCGA-WX-AA47	227.689	3221.97	1.1442	0	1	18.27	0
TCGA-DD-A1EK	2350.63	600.837	127.197	7769.04	1	18.33	12.9304
TCGA-BC-A8YO	429.833	284.468	149.838	22.3639	0	18.46	0.0786165
TCGA-DD-AAD1	937.896	79.8479	24.7148	2.5349	0	18.53	0.0317466
TCGA-DD-AAE3	547.807	79.865	31.4961	41.6198	0	18.59	0.521127
TCGA-EP-A12J	150.901	38.5761	21.5572	0.5673	0	18.73	0.014706
TCGA-DD-AADV	373.844	28.7238	33.0758	7.3985	0	18.86	0.257574
TCGA-DD-AAEA	156.363	82.7044	89.1657	4941.59	0	18.89	59.75
TCGA-RC-A7SF	266.537	60.3113	60.3113	2.9183	0	19.02	0.0483873
TCGA-FV-A2QR	2014.89	45.8743	60.1728	8651.18	1	19.09	188.584
TCGA-G3-A3CK	815.73	18.8989	122.184	0.4395	0	19.22	0.0232553
TCGA-DD-AADW	497.847	41.8787	20.7436	20.7436	0	19.28	0.495326
TCGA-RC-A7SB	190.565	39.5513	37.1542	4835.44	0	19.32	122.257
TCGA-G3-A3CJ	207.634	6180.15	25.1908	2.2901	0	19.51	0.000370557
TCGA-EP-A2KB	170.837	16.3619	33.6862	0	1	19.58	0
TCGA-DD-A39Z	132.68	1.7809	7.1238	66.7854	1	19.74	37.5009
TCGA-UB-A7MB	170.88	21.5356	15.9176	8262.64	0	19.74	383.674
TCGA-DD-A1EC	840.08	894.99	358.317	0.4008	0	19.78	0.000447826
TCGA-DD-AAE4	640.426	37.881	58.0053	11.8378	0	19.97	0.3125
TCGA-EP-A26S	207.861	1259.06	20.2576	2.2019	0	19.97	0.00174885
TCGA-DD-A3A4	144.009	652.371	1.5739	1.5739	1	20.11	0.00241259
TCGA-WX-AA44	201.095	132.238	27.3865	46.1659	0	20.2	0.349112
TCGA-G3-A5SL	172.375	19.0904	21.8978	3.9304	0	20.4	0.205884
TCGA-EP-A2KA	335.706	367.734	66.4294	0.5931	1	20.6	0.00161285
TCGA-MI-A75I	213.317	69.0506	37.6079	750.308	0	20.7	10.8661
TCGA-K7-A5RF	637.67	98.8695	304.273	137.958	0	20.73	1.39535
TCGA-G3-A7M6	380.252	35.3631	25.4296	2.384	0	20.76	0.0674149
TCGA-2Y-A9H8	393.035	260.68	127.652	3.3593	1	20.8	0.0128867
TCGA-DD-AADL	122.725	26.1316	24.265	840.877	0	20.89	32.1786
TCGA-DD-AAE2	925.584	46.7137	79.8479	2324.28	0	20.96	49.7559
TCGA-PD-A5DF	610.13	314.488	244.994	1691.99	1	20.99	5.38015
TCGA-RC-A7S9	133.914	40.2342	52.2444	1.201	0	21.02	0.0298502
TCGA-DD-A39V	349.423	18.8368	251.472	0	1	21.12	0
TCGA-DD-AAE7	442.892	33.5313	46.1055	18.1628	0	21.16	0.541667
TCGA-CC-A7IF	135.226	14.6984	13.2286	40.4207	1	21.32	2.75001
TCGA-G3-A25Z	640.835	15.1166	37.2516	5.9387	0	21.52	0.39286
TCGA-DD-AAD2	758.333	114.815	107.407	6.4815	0	21.62	0.0564518
TCGA-DD-A4NE	222.996	297.909	11.6144	2259	1	21.68	7.58285
TCGA-DD-A11C	629.809	23.677	35.5156	64.8751	0	21.75	2.74001
TCGA-G3-A6UC	120.21	9.1531	10.9837	62.2409	0	22.04	6.79998
TCGA-DD-AAD6	69.6767	47.8173	75.1415	6.831	0	22.08	0.142856
TCGA-G3-A3CG	236.196	188.65	26.8405	49.0798	0	22.11	0.260163
TCGA-BC-A3KG	227.342	788.407	36.2486	2203.28	0	22.34	2.7946
TCGA-ES-A2HS	271.711	13.7575	19.7764	48.1513	1	22.6	3.5
TCGA-DD-A73D	62.8116	4.2687	7.9277	6.0982	0	22.77	1.42858
TCGA-XR-A8TF	157.682	15.4987	28.9757	565.364	1	22.77	36.4781
TCGA-2Y-A9H9	246.049	23.9214	42.1472	9.6825	0	22.9	0.404763
TCGA-MI-A75G	175.308	19.6108	15.4509	0.5943	0	22.93	0.0303047
TCGA-G3-A5SJ	385.148	290.12	118.313	2.5173	0	22.93	0.00867677
TCGA-DD-A73C	421.622	16.2162	43.8438	1096.7	0	23.03	67.6297
TCGA-ZP-A9CZ	446.997	267.577	105.541	9.3124	0	23.19	0.0348027
TCGA-BC-A10Y	273.488	14.8219	71.2407	189.338	1	23.36	12.7742
TCGA-DD-AAEG	206.382	1326.81	4.632	1.0293	0	23.62	0.000775768
TCGA-DD-AAE9	601.529	0	36.2504	0	0	23.72
TCGA-2Y-A9GS	374.076	38.4426	73.4352	201.577	1	23.78	5.24359
TCGA-DD-A73A	261.884	60.9632	33.4868	13.7382	0	23.92	0.225352
TCGA-FV-A2QQ	417.658	72.6362	60.7389	15.0282	0	23.95	0.206897
TCGA-G3-A5SK	200	65.2632	187.368	2.1053	0	24.44	0.0322586
TCGA-MI-A75H	277.127	35.9094	84.3091	3.9032	0	24.54	0.108696
TCGA-WX-AA46	416.817	59.4595	128.529	16.8168	0	24.84	0.282828
TCGA-2Y-A9GY	404.928	284.413	389.395	0	1	24.87	0
TCGA-DD-AAED	105.96	110.691	53.9262	0	0	25.07	0
TCGA-ZP-A9D2	422.489	107.715	22.198	2.5473	1	25.13	0.0236486
TCGA-G3-A5SI	152.223	9.9276	10.7549	0.8273	1	25.23	0.0833333
TCGA-BC-A10X	672.411	95.7461	102.859	148.817	1	25.3	1.55429
TCGA-G3-A3CH	323.276	31.6937	41.8357	4.4371	0	25.62	0.139999
TCGA-ZP-A9CY	440.501	69.5155	139.031	26.955	0	25.69	0.387755
TCGA-DD-AAEH	437.903	24.1935	65.3226	1.6129	0	25.76	0.0666667
TCGA-NI-A8LF	732.086	20.5498	22.4763	860.522	0	26.25	41.8749
TCGA-DD-A4NG	2094.32	94.9612	21.9638	0.646	1	26.35	0.00680278
TCGA-DD-AAEE	179.056	38.7149	16.1312	4.3017	0	26.61	0.111112
TCGA-DD-A4NI	376.196	64.5933	104.067	363.636	0	26.81	5.62963
TCGA-ED-A4XI	582.237	111.184	176.316	3.2895	0	26.91	0.029586
TCGA-DD-A39W	180.11	13.717	42.3438	0	1	27.17	0
TCGA-KR-A7K2	336.761	28.2202	31.0422	11.2881	0	27.23	0.400001
TCGA-BC-A10T	733.647	59.2941	19.7647	103.529	1	27.5	1.74603
TCGA-BC-A10U	134.294	230.019	27.4164	3.2528	1	27.5	0.0141415
TCGA-2Y-A9GZ	339.249	17.0648	26.6212	2832.76	1	27.86	166
TCGA-UB-A7MA	521.203	113.78	12.0675	1.7239	0	27.86	0.0151512
TCGA-FV-A3I0	583.676	1371.7	10.5696	2.3488	0	27.86	0.00171233
TCGA-BC-4073	754.346	1863.22	302.379	1.8298	0	27.89	0.000982063
TCGA-ED-A5KG	1397.88	539.082	125.567	10.59	0	28.06	0.0196445
TCGA-G3-A25V	913.63	84.3455	172.065	56.6802	0	28.25	0.672
TCGA-GJ-A3OU	1984.47	563.244	1452.29	19.327	0	28.88	0.0343137
TCGA-DD-AADN	481.481	81.7901	300.926	1.5432	0	29.5	0.0188678
TCGA-XR-A8TG	389.405	194.702	41.0484	4.9924	0	29.5	0.0256412
TCGA-DD-A4NN	290.891	29.8727	8.3252	0.4897	1	29.53	0.0163929
TCGA-KR-A7K8	3802.04	32.7511	245.269	1100.44	0	29.76	33.6
TCGA-ED-A459	305.37	938.898	62.6691	0	0	29.89	0
TCGA-DD-A4NH	398.641	1924.25	192.317	1.0774	0	30.12	0.000559906
TCGA-XR-A8TE	289.28	28.3607	31.1968	0.5672	0	30.39	0.0199995
TCGA-DD-A4NJ	471.274	80.9259	128.529	11.1075	0	30.49	0.137255
TCGA-DD-A3A9	707.502	37.8527	13.0764	1.3765	1	30.58	0.0363646
TCGA-DD-A4NF	253.496	13.4033	9.9068	0.5828	0	30.95	0.0434818
TCGA-KR-A7K7	254.155	67.1745	168.282	0	0	31.24	0
TCGA-DD-A4NB	1024.14	437.103	20.9657	1.906	0	32.49	0.00436053
TCGA-DD-A1EJ	286.202	927.23	84.2345	0.3252	1	33.02	0.000350722
TCGA-DD-A4NA	614.143	1965.77	140.473	1.2848	0	33.11	0.000653586
TCGA-XR-A8TD	1000.12	545.585	567.296	5091.66	0	33.84	9.33248
TCGA-DD-AADK	456.42	99.344	53.8894	7.4977	0	34.46	0.0754721
TCGA-DD-AADJ	250.433	31.3041	10.7945	1.0795	0	35.02	0.0344843
TCGA-DD-AAEK	636.132	53.5575	54.6505	3.279	0	35.05	0.0612239
TCGA-DD-AADI	485.486	49.3469	22.4964	5.0798	0	35.64	0.102941
TCGA-DD-A73F	575.58	56.186	175.091	17.6398	0	35.64	0.313954
TCGA-ZP-A9CV	347.118	278.195	35.7143	0.6266	1	35.74	0.00225237
TCGA-ZP-A9D0	263.835	144.788	16.0875	2.574	0	35.84	0.0177778
TCGA-RG-A7D4	376.844	64.8968	193.215	0.7375	0	36.07	0.0113642
TCGA-BD-A3ER	777.181	988.331	76.3104	35.5621	0	36.63	0.035982
TCGA-BC-A10Q	407.852	544.264	5.991	0.4608	1	37.29	0.000846649
TCGA-DD-AADG	6463.92	7.2915	12.1525	1034.18	0	37.61	141.833
TCGA-HP-A5N0	725.965	23.5448	30.739	1189.67	1	37.68	50.5278
TCGA-DD-A114	952.41	551.472	310.474	2.1711	1	37.75	0.00393692
TCGA-2Y-A9H7	207.547	22.8702	12.0069	0	0	38.37	0
TCGA-DD-A4NK	208.49	12.1798	7.8811	2168.73	1	39.75	178.059
TCGA-DD-AAD8	637.886	124.558	49.0682	1988.2	0	40.05	15.9621
TCGA-2Y-A9H1	259.034	38.1613	58.9766	1.1564	1	40.37	0.030303
TCGA-DD-AADD	125.217	11.5942	46.9565	0	0	40.44	0
TCGA-DD-AADA	346.223	133.04	68.1226	1.6029	0	40.51	0.0120483
TCGA-ZS-A9CE	2784.46	165.208	12.035	14428.3	0	40.77	87.3344
TCGA-DD-AADB	372.661	444.991	115.31	0	0	40.8	0
TCGA-2Y-A9GW	623.755	294.253	719.54	59.7701	1	41.75	0.203125
TCGA-DD-AAD3	594.159	42.9361	29.6764	248.145	0	42.54	5.77941
TCGA-DD-AACN	459.347	29.0801	23.7389	2.9674	0	42.77	0.102042
TCGA-XR-A8TC	314.365	14.1166	13.0307	7.6012	0	43.99	0.538458
TCGA-DD-AAD5	651.044	71.3194	340.296	2.0377	0	44.19	0.0285715
TCGA-BC-A216	391.747	353.541	81.5079	13.245	0	44.38	0.0374639
TCGA-BD-A2L6	230.612	12.2449	37.7551	7330.61	0	44.78	598.667
TCGA-DD-A1EG	558.878	109.691	223.849	4.9634	1	45.07	0.0452489
TCGA-ZS-A9CD	411.721	62.3591	36.0631	18.7829	1	45.53	0.301205
TCGA-BC-A217	498.315	145.799	49.9313	62.9135	1	45.89	0.431507
TCGA-BC-A10S	607.854	52.9311	58.0535	15.9363	1	46.75	0.301076
TCGA-DD-AACW	127.158	389.103	19.0737	2.5432	0	46.78	0.00653606
TCGA-DD-AACY	260.949	117.754	7.9956	5.815	0	47.63	0.0493826
TCGA-2Y-A9H4	255.34	23.9981	9.5992	502.04	0	47.7	20.92
TCGA-BC-4072	2104.31	435.693	141.565	0.7096	1	48.95	0.00162867
TCGA-DD-A1EH	381.414	57.7778	6.8687	2.0202	0	49.11	0.034965
TCGA-2Y-A9H3	622.829	148.883	277.916	4.9628	0	49.8	0.0333335
TCGA-DD-AACV	116.435	10.3675	8.7725	185.02	0	50.3	17.8462
TCGA-DD-AAEI	322.047	21.0685	39.8796	966.14	0	50.3	45.8571
TCGA-G3-A25T	504.337	91.0668	26.8864	3.9029	0	51.02	0.0428576
TCGA-DD-A11D	371.493	20.202	12.3457	1300.79	1	51.25	64.389
TCGA-DD-AACT	290.873	357.212	94.4061	79.097	0	51.31	0.221429
TCGA-DD-AACU	276.657	36.8876	23.6311	2.3055	0	51.48	0.0625007
TCGA-DD-AACI	452.477	602.41	112.45	0	0	53.15	0
TCGA-DD-A116	265.972	437.42	52.1514	0	1	53.29	0
TCGA-2Y-A9GT	486.886	33.1764	134.499	39.453	1	53.35	1.18919
TCGA-DD-AAW3	105.461	10.0439	10.8809	1.674	0	53.65	0.166668
TCGA-G3-A25U	126.6	4.6037	19.5655	1297.65	0	53.75	281.872
TCGA-DD-AACC	815.126	122.316	396.825	17.7404	1	55.35	0.145038
TCGA-DD-A39X	433.492	171.021	17.8147	2.9691	1	55.65	0.017361
TCGA-DD-A4NL	370.408	374.49	69.3878	8.1633	0	56.21	0.0217985
TCGA-DD-AAVX	263.762	33.2569	72.2477	0	0	56.44	0
TCGA-2Y-A9H2	566.381	100.959	36.8501	5.5528	0	56.87	0.0550005
TCGA-G3-A25X	727.17	532.131	80.0451	2.8185	0	58.44	0.00529663
TCGA-NI-A4U2	630.049	73.9902	93.6202	1987.16	1	58.84	26.8571
TCGA-DD-AACS	132.77	11.5119	9.2095	2.3024	0	59.26	0.200002
TCGA-DD-AAVS	293.68	26.0223	31.1338	3.7175	0	59.89	0.142858
TCGA-FV-A23B	306.076	29.6939	33.3486	0	1	60.84	0
TCGA-DD-AAW2	255.276	12.0603	11.0553	1.005	0	60.94	0.0833313
TCGA-DD-AACO	393.878	26.1713	6.5428	0	0	61.63	0
TCGA-DD-AAVZ	222.146	73.1374	13.6705	0	0	62.42	0
TCGA-2Y-A9GU	258.583	95.0919	25.8583	10.0097	0	63.7	0.105263
TCGA-DD-AAVY	86.7276	7.1423	12.2439	6.1219	0	64.72	0.857133
TCGA-DD-AAW1	151.679	127.698	16.7866	0	0	65.34	0
TCGA-DD-AAW0	773.972	114.221	124.449	350.618	0	66.2	3.06965
TCGA-DD-A1EB	332.555	58.5396	20.5511	1961.7	0	66.26	33.5107
TCGA-DD-AADR	141.518	29.838	17.0503	0	0	66.62	0
TCGA-DD-AACJ	116.61	7.5232	31.9737	49.8413	0	69.05	6.62501
TCGA-BC-A110	1453.33	164	262.667	62.6667	1	69.51	0.382114
TCGA-DD-A3A2	3542.97	24.8303	131.911	4491.95	1	70.01	180.906
TCGA-DD-AACE	387.387	13.923	6.552	4012.28	0	71.75	288.177
TCGA-DD-AAVU	119.491	5.1632	42.7807	0	0	72.34	0
TCGA-DD-A4NO	240.876	34.6715	21.2895	0.6083	0	73.75	0.0175447
TCGA-DD-AACA	193.836	7.8406	33.1046	0.4356	0	75.59	0.055557
TCGA-DD-A1ED	527.877	677.936	93.1198	3.5587	0	75.59	0.00524932
TCGA-DD-AAVW	829.843	58.4198	22.5233	1.4077	0	76.12	0.0240963
TCGA-DD-AACB	402.572	189.911	170.129	0.9891	0	76.35	0.00520823
TCGA-DD-A4NV	4572.26	28.9995	85.0652	3383.76	0	78.78	116.683
TCGA-ZS-A9CF	275.672	207.443	26.878	337.009	0	79.24	1.62459
TCGA-DD-A1EA	258.817	20.4778	101.251	0	0	79.34	0
TCGA-DD-A113	365.714	2555.71	40.9524	0.4762	0	79.66	0.000186328
TCGA-2Y-A9GX	1278.18	146.667	100.606	9.0909	0	80.22	0.0619834
TCGA-DD-AAVV	623.656	536.29	139.113	6.0484	0	80.65	0.0112782
TCGA-DD-A4NS	1018.59	177.594	133.712	9.2927	1	80.68	0.0523255
TCGA-FV-A4ZP	660.018	102.448	270.172	10.8794	1	81.67	0.106194
TCGA-DD-AAVR	860.674	96.6292	59.176	2.9963	0	82.56	0.0310082
TCGA-2Y-A9GV	545.685	26.2267	156.514	1297.8	1	83.18	49.4839
TCGA-DD-A115	509.404	19.5925	19.5925	1.5674	1	83.51	0.08
TCGA-DD-AAVQ	630.76	79.4931	137.097	2.3041	0	89.62	0.0289849
TCGA-DD-A4ND	908.586	130.945	129.092	9.265	0	90.21	0.0707549
TCGA-DD-AAVP	344.978	246.725	53.4934	4.3668	0	90.41	0.0176991
TCGA-DD-A3A5	244.809	9.6733	5.2087	189.746	1	102.66	19.6154
TCGA-DD-A3A6	1435.74	782.57	94.1901	1.7606	1	107.03	0.00224977
TCGA-DD-A4NP	150.013	587.331	103.896	1.5902	0	108.67	0.0027075
TCGA-DD-A118	539.212	46.6299	18.652	1.2717	0	112.91	0.0272722
TCGA-DD-A73G	435.94	54.9085	119.8	0.8319	0	114.26	0.0151507
TCGA-2Y-A9H0	231.467	210.823	70.0657	11.8861	0	120.73	0.0563796
