## Supplementary Table 3 for "Lipogenesis and innate immunity in hepatocellular carcinoma cells reprogrammed by an isoenzyme switch of hexokinases"

### Sheet: molecular and cellular function
Top 5 Molecular and cellular functions	p-value range	Number of genes involved
cellular movement	7.68 x10-6 - 4.66 x10-25	701
lipid metabolism	2.00 x10-6 - 3.12 x10-14	414
molecular transport	5.63 x10-6 - 3.12 x10-14	361
small molecule biochemistry	5.63 x10-6 - 3.12 x10-14	462
Protein Synthesis	1.87 x10-6 - 3.42 x10-14	199

### Sheet: cellular movement
Categories	Diseases or Functions Annotation	p-value	Molecules	# Molecules
Cellular Movement	Migration of cells	4.66e-25	A2M,ABCB4,ACE2,ACKR3,ACP5,ACSL4,ACVRL1,ADAM15,ADAM19,ADAM9,ADCY10,ADGRG6,ADORA2A,ADTRP,AHNAK,ALCAM,ALKBH1,ALOX15,ALOX5AP,ANGPT1,ANGPTL3,ANO6,ANXA1,ANXA3,APBA1,APOA1,APOB,APOE,APP,APPL2,ARAP3,ARHGDIB,ARHGEF1,ARHGEF16,ARHGEF28,ARRDC3,ASAP1,ASB2,ASH2L,ATG12,ATP8A1,ATRN,AUTS2,AXIN2,B4GALT1,B4GALT6,BAG4,BATF,BCAR3,BCL3,BEX4,BGN,BHLHE41,BST1,C2,C3,CACNA1D,CAPN2,CAPNS1,CASP1,CAST,CAV1,CBR3-AS1,CCAR1,CCL…	585
Cellular Movement	Cell movement	3.48e-24	A2M,ABCB4,ACE2,ACKR3,ACP5,ACSL4,ACVRL1,ADAM15,ADAM19,ADAM9,ADCY10,ADGRG6,ADORA2A,ADTRP,AGR2,AHNAK,ALCAM,ALDH2,ALKBH1,ALOX15,ALOX5AP,ANGPT1,ANGPTL3,ANO6,ANOS1,ANXA1,ANXA3,APBA1,APOA1,APOB,APOE,APP,APPL2,ARAP3,ARG1,ARHGAP19,ARHGDIB,ARHGEF1,ARHGEF16,ARHGEF28,ARRDC3,ASAP1,ASB2,ASH2L,ATG12,ATP8A1,ATRN,AUTS2,AXIN2,B4GALT1,B4GALT6,BAG4,BATF,BCAR3,BCL3,BEX4,BGN,BHLHE41,BST1,C2,C3,CACNA1D,CAPN2,CAPNS1,CAS…	642
Cellular Movement	Cell movement of blood cells	1.52e-18	ABCB4,ACE2,ACKR3,ACVRL1,ADCY10,ADGRG6,ADORA2A,ADTRP,ALCAM,ALOX15,ALOX5AP,ANGPT1,ANO6,ANXA1,APOA1,APOB,APOE,APP,ARAP3,ARHGEF1,ASB2,ATRN,B4GALT1,B4GALT6,BAG4,BATF,BCL3,BGN,BST1,C2,C3,CASP1,CAST,CAV1,CCL20,CCN1,CCR1,CCR10,CD300LF,CD38,CD44,CD47,CD55,CD63,CD72,CD81,CD9,CD99,CDH5,CDKN1A,CEACAM1,CES1,CFB,CFD,CFH,CFTR,CHI3L1,CLEC10A,COL1A2,CRP,CSF1,CTSE,CTSS,CUX1,CXCL1,CXCL10,CXCL2,CXCL3,CXCL5,CXCL6,CXC…	276
Cellular Movement,Immune Cell Trafficking	Leukocyte migration	1.59e-18	ABCB4,ACE2,ACKR3,ACVRL1,ADCY10,ADGRG6,ADORA2A,ADTRP,ALCAM,ALOX15,ALOX5AP,ANGPT1,ANO6,ANXA1,APOA1,APOB,APOE,APP,ARAP3,ARHGEF1,ASB2,ATRN,B4GALT1,B4GALT6,BAG4,BATF,BCL3,BGN,BST1,C2,C3,CASP1,CAST,CAV1,CCL20,CCN1,CCR1,CCR10,CD300LF,CD38,CD44,CD47,CD55,CD63,CD72,CD81,CD9,CD99,CDH5,CDKN1A,CEACAM1,CES1,CFB,CFD,CFH,CFTR,CHI3L1,CLEC10A,COL1A2,CRP,CSF1,CTSE,CTSS,CUX1,CXCL1,CXCL10,CXCL2,CXCL3,CXCL5,CXCL6,CXC…	274
Cellular Movement	Invasion of cells	5.33e-17	ABLIM1,ACKR3,ACSL4,ADAM15,ADAM9,AGR2,AHNAK,AKAP13,ALCAM,ALKBH3,ANXA1,APP,ARAP3,ARG1,ARHGEF26,ARRDC3,ASAP1,ASGR1,ASH2L,ATP6V0A1,B4GALT5,BATF2,BATF3,BBC3,BCAR3,BHLHE41,BIRC5,BTBD7,BTG3,CAMK2G,CAPN12,CAPN2,CAPNS1,CAV1,CBR3-AS1,CCN1,CCNB1IP1,CCNH,CCR1,CD44,CD81,CD9,CD99,CDCP1,CDH1,CDH5,CDK1,CDK5RAP3,CDKN1A,CDKN3,CEACAM1,CEBPB,CEBPD,CEMIP2,CES1,CFH,CHI3L1,CLDN4,CLDN7,COL18A1,COL2A1,COL7A1,CSF1,CTNNAL1…	306
Cellular Movement	Homing of cells	1.08e-16	A2M,ACKR3,ADORA2A,ANGPT1,ANO6,ANOS1,ANXA1,APOA1,APOE,APP,ARAP3,ARHGEF16,B4GALT1,BATF,BST1,C3,CAPN2,CAV1,CCL20,CCN1,CCR1,CCR10,CD38,CD44,CD47,CD72,CD9,CDKN1A,CEACAM1,CLCN3,CSF1,CTSE,CUX1,CXCL1,CXCL10,CXCL2,CXCL3,CXCL5,CXCL6,CXCR4,CYP19A1,DAAM1,DAPK2,DPEP1,DYSF,EDN1,EDNRB,EFNB2,ETV4,F2RL1,FBN1,FGFBP1,FN1,FYN,G6PC3,GBF1,GCNT1,GNAZ,GPSM1,GRK6,GSN,HBEGF,HCAR2,HRH1,HSD3B7,ICAM1,IGFBP3,IL17RC,IL4R,ILK,I…	176
Cellular Movement,Hematological System Development and Function,Immune Cell Trafficking	Cell movement of leukocytes	1.26e-15	ABCB4,ACE2,ACKR3,ADCY10,ADORA2A,ALCAM,ALOX15,ALOX5AP,ANO6,ANXA1,APOA1,APOE,APP,ARAP3,ARHGEF1,ASB2,ATRN,B4GALT1,BAG4,BATF,BCL3,BGN,BST1,C2,C3,CASP1,CAST,CAV1,CCL20,CCN1,CCR1,CD300LF,CD38,CD44,CD47,CD55,CD63,CD72,CD81,CD9,CD99,CDH5,CDKN1A,CEACAM1,CES1,CFB,CFD,CFH,CFTR,CRP,CSF1,CTSE,CTSS,CUX1,CXCL1,CXCL10,CXCL2,CXCL3,CXCL5,CXCL6,CXCR4,CYP19A1,CYTIP,DAPK2,DDR2,DEF6,DEPTOR,DGCR8,DKK1,DMBT1,DPEP1,DYSF,…	232
Cellular Movement	Chemotaxis	1.92e-15	A2M,ACKR3,ADORA2A,ANGPT1,ANO6,ANOS1,ANXA1,APOA1,APOE,APP,ARAP3,ARHGEF16,B4GALT1,BST1,C3,CAPN2,CAV1,CCL20,CCN1,CCR1,CCR10,CD38,CD44,CD47,CD72,CD9,CDKN1A,CEACAM1,CLCN3,CSF1,CTSE,CUX1,CXCL1,CXCL10,CXCL2,CXCL3,CXCL5,CXCL6,CXCR4,CYP19A1,DAPK2,DPEP1,DYSF,EDN1,EDNRB,EFNB2,ETV4,F2RL1,FBN1,FGFBP1,FN1,FYN,G6PC3,GBF1,GNAZ,GPSM1,GRK6,GSN,HBEGF,HCAR2,HRH1,HSD3B7,ICAM1,IL17RC,IL4R,INPP5D,ITGA1,ITGA2,ITGAM,ITGB…	164
Cellular Movement,Hematological System Development and Function,Immune Cell Trafficking,Inflammatory Response	Cell movement of phagocytes	7.08e-15	ACE2,ADCY10,ADORA2A,ALCAM,ALOX15,ALOX5AP,ANO6,ANXA1,APOA1,APOE,APP,ARAP3,ASB2,ATRN,B4GALT1,BAG4,BST1,C2,C3,CASP1,CAST,CAV1,CCL20,CCN1,CCR1,CD300LF,CD38,CD44,CD47,CD55,CD72,CD81,CD9,CD99,CDKN1A,CEACAM1,CES1,CFB,CFD,CFH,CFTR,CRP,CSF1,CTSE,CTSS,CXCL1,CXCL10,CXCL2,CXCL3,CXCL5,CXCL6,CXCR4,CYP19A1,DAPK2,DDR2,DGCR8,DMBT1,DPEP1,DYSF,EDN1,EDNRB,EPO,F2RL1,FN1,FYN,G6PC3,GAL3ST1,GBF1,GCNT1,GPSM1,GRK6,GSN,HCA…	173
Cellular Movement	Invasion of tumor cell lines	2.71e-13	ABLIM1,ACSL4,ADAM15,ADAM9,AGR2,AHNAK,ALCAM,ALKBH3,ANXA1,APP,ARAP3,ARG1,ARHGEF26,ARRDC3,ASAP1,ASGR1,ASH2L,ATP6V0A1,BATF2,BATF3,BBC3,BCAR3,BHLHE41,BIRC5,BTG3,CAMK2G,CAPN12,CAPN2,CAPNS1,CAV1,CBR3-AS1,CCN1,CCNH,CCR1,CD44,CD81,CD9,CD99,CDCP1,CDH1,CDK1,CDK5RAP3,CDKN1A,CDKN3,CEACAM1,CEBPB,CEBPD,CEMIP2,CES1,CFH,CLDN4,CLDN7,COL18A1,COL2A1,CTNNAL1,CTNND1,CTSH,CTSS,CXCR4,CYP1B1,DAAM2,DDR2,DEF6,DEPTOR,DIAPH3…	253
Cellular Movement	Migration of tumor cell lines	2.82e-13	A2M,ACKR3,ACSL4,ADAM15,ADAM9,AHNAK,ALCAM,ANXA1,ARHGDIB,ARHGEF1,ARHGEF16,ARRDC3,ASH2L,AXIN2,BCAR3,BCL3,BHLHE41,CACNA1D,CAPN2,CAPNS1,CAV1,CBR3-AS1,CCL20,CCN1,CCNH,CD44,CD47,CD81,CD9,CD99,CDCP1,CDH1,CDH5,CDKN1A,CDKN3,CDX2,CEACAM1,CEBPB,CEBPD,CEMIP2,CHN2,CLCN4,CLDN4,CLDN7,COL18A1,COL7A1,CREB3L1,CSF1,CST3,CTNNAL1,CTNND1,CTSH,CXCL10,CXCL2,CXCL5,CXCR4,DAAM2,DDR2,DEF6,DEPTOR,DSE,EBI3,EDN1,EFEMP1,EGR1,ENP…	277
Cellular Movement	Cell movement of myeloid cells	6.13e-13	ACE2,ADCY10,ADORA2A,ALOX15,ALOX5AP,ANO6,ANXA1,APOA1,APOE,APP,ARAP3,ATRN,B4GALT1,BAG4,BST1,C2,C3,CASP1,CAST,CAV1,CCL20,CCN1,CCR1,CD300LF,CD44,CD47,CD55,CD72,CD9,CD99,CDKN1A,CEACAM1,CES1,CFB,CFD,CFH,CFTR,CRP,CSF1,CTSE,CTSS,CXCL1,CXCL10,CXCL2,CXCL3,CXCL5,CXCL6,CXCR4,CYP19A1,DAPK2,DDR2,DGCR8,DMBT1,DPEP1,DYSF,EDN1,EDNRB,EPO,F2RL1,FN1,FOS,FYN,G6PC3,GAL3ST1,GBF1,GCNT1,GRK6,GSN,HCAR2,ICAM1,IGFBP3,IKBKE,I…	167
Cellular Movement,Hematological System Development and Function,Immune Cell Trafficking,Inflammatory Response	Cell movement of neutrophils	8.84e-13	ACE2,ADCY10,ADORA2A,ALOX5AP,ANXA1,APOA1,APOE,APP,ARAP3,B4GALT1,BST1,C2,C3,CASP1,CAST,CCR1,CD300LF,CD44,CD47,CD55,CD99,CFB,CFD,CFH,CFTR,CRP,CSF1,CXCL1,CXCL10,CXCL2,CXCL3,CXCL5,CXCL6,DAPK2,DDR2,DPEP1,DYSF,EDN1,F2RL1,FN1,GBF1,GCNT1,GRK6,GSN,ICAM1,IL1RN,INPP5D,ITGA1,ITGAM,ITGB3,LBP,LCN2,LGALS1,LGALS3,LRRK2,LUM,MAPKAPK2,MCU,MPP1,MYLK,NFKBIZ,NOD2,NOS2,NQO1,NR1H4,NTN1,PDE4D,PDK2,PIGR,PLAT,PLAU,PLG,PLTP,…	102
Cellular Movement	Homing of blood cells	1.17e-12	ACKR3,ADORA2A,ANO6,ANXA1,APOA1,APOE,APP,ARAP3,B4GALT1,BATF,BST1,C3,CCL20,CCR1,CD38,CD44,CD47,CD72,CD9,CDKN1A,CSF1,CTSE,CUX1,CXCL1,CXCL10,CXCL2,CXCL3,CXCL5,CXCL6,CXCR4,CYP19A1,DAPK2,DPEP1,DYSF,EDN1,EDNRB,F2RL1,FYN,G6PC3,GBF1,GCNT1,GNAZ,GPSM1,GRK6,GSN,HCAR2,HSD3B7,ICAM1,IL4R,INPP5D,ITGA1,ITGAM,ITGB3,KITLG,LBP,LCN2,LCP1,LDLR,LGALS1,LGALS3,LRRK2,LTBR,MAPKAP1,MAPKAPK2,MARCO,MCU,MPP1,MST1,MYLK,NFKB2,NO…	112
Cellular Movement	Cell movement of tumor cell lines	1.25e-12	A2M,ACKR3,ACSL4,ADAM15,ADAM9,AGR2,AHNAK,ALCAM,ANXA1,ARAP3,ARHGDIB,ARHGEF1,ARHGEF16,ARHGEF28,ARRDC3,ASAP1,ASH2L,AXIN2,BCAR3,BCL3,BHLHE41,C3,CACNA1D,CAPN2,CAPNS1,CAV1,CBR3-AS1,CCL20,CCN1,CCNH,CD44,CD47,CD81,CD9,CD99,CDCP1,CDH1,CDH5,CDKN1A,CDKN3,CDX2,CEACAM1,CEBPB,CEBPD,CEMIP2,CHN2,CLCN3,CLCN4,CLDN4,CLDN7,COL18A1,COL7A1,CREB3L1,CSF1,CST3,CTNNAL1,CTNND1,CTSH,CXCL1,CXCL10,CXCL2,CXCL3,CXCL5,CXCR4,DAAM1…	314
Cellular Movement,Hematological System Development and Function,Immune Cell Trafficking	Homing of leukocytes	1.52e-12	ACKR3,ADORA2A,ANO6,ANXA1,APOA1,APOE,APP,ARAP3,B4GALT1,BATF,BST1,C3,CCL20,CCR1,CD38,CD44,CD47,CD72,CD9,CDKN1A,CSF1,CTSE,CUX1,CXCL1,CXCL10,CXCL2,CXCL3,CXCL5,CXCL6,CXCR4,CYP19A1,DAPK2,DPEP1,DYSF,EDN1,EDNRB,F2RL1,FYN,G6PC3,GBF1,GCNT1,GNAZ,GPSM1,GRK6,GSN,HCAR2,HSD3B7,ICAM1,IL4R,INPP5D,ITGA1,ITGAM,ITGB3,KITLG,LBP,LCN2,LCP1,LDLR,LGALS1,LGALS3,LRRK2,LTBR,MAPKAP1,MAPKAPK2,MARCO,MCU,MPP1,MST1,MYLK,NFKB2,NO…	111
Cellular Movement,Hematological System Development and Function,Immune Cell Trafficking,Inflammatory Response	Chemotaxis of phagocytes	4.58e-12	ADORA2A,ANO6,ANXA1,APOA1,APOE,APP,ARAP3,B4GALT1,BST1,C3,CCL20,CCR1,CD38,CD47,CD72,CD9,CDKN1A,CSF1,CTSE,CXCL1,CXCL10,CXCL2,CXCL3,CXCL5,CXCL6,CXCR4,CYP19A1,DAPK2,DPEP1,DYSF,EDN1,EDNRB,FYN,G6PC3,GBF1,GPSM1,GRK6,GSN,HCAR2,ICAM1,IL4R,INPP5D,ITGA1,ITGAM,ITGB3,KITLG,LBP,LCN2,LDLR,LGALS3,LRRK2,MAPKAPK2,MARCO,MCU,MPP1,MST1,NOD2,PDE4D,PDGFB,PIGR,PLAU,PLEC,PLG,PON2,PREX1,PTGDR2,PTN,PTPRJ,RAC2,RPL13A,S100A9,…	91
Cellular Movement,Hematological System Development and Function,Immune Cell Trafficking,Inflammatory Response	Chemotaxis of leukocytes	5.69e-12	ACKR3,ADORA2A,ANO6,ANXA1,APOA1,APOE,APP,ARAP3,B4GALT1,BST1,C3,CCL20,CCR1,CD38,CD47,CD72,CD9,CDKN1A,CSF1,CTSE,CUX1,CXCL1,CXCL10,CXCL2,CXCL3,CXCL5,CXCL6,CXCR4,CYP19A1,DAPK2,DPEP1,DYSF,EDN1,EDNRB,F2RL1,FYN,G6PC3,GBF1,GNAZ,GPSM1,GRK6,GSN,HCAR2,HSD3B7,ICAM1,IL4R,INPP5D,ITGA1,ITGAM,ITGB3,KITLG,LBP,LCN2,LCP1,LDLR,LGALS1,LGALS3,LRRK2,MAPKAP1,MAPKAPK2,MARCO,MCU,MPP1,MST1,MYLK,NFKB2,NOD2,PDE4D,PDGFB,PIGR,P…	105
Cellular Movement	Cellular infiltration	6.18e-12	ABCB4,ACE2,ADORA2A,ALDH2,ALOX5AP,ANXA1,ANXA3,APOA1,APOE,APP,ARG1,B4GALT1,BGN,C2,C3,CASP1,CAST,CAV1,CCN1,CCR1,CD300LF,CD38,CD44,CD47,CD55,CDKN1A,CES1,CFB,CFD,CFH,CFTR,COL2A1,CSF1,CTSS,CUX1,CXCL10,CXCL2,CXCL3,CXCL5,CYP19A1,DEF6,DGCR8,DMD,EPO,F2RL1,F3,FN1,FOS,FST,GAL3ST1,GBP1,GJC2,HLA-A,ICAM1,IGFBP3,IKBKE,IL11RA,IL1RN,IL32,IL4R,IL9,INPP5D,IRF3,ITGAM,ITGB3,JUNB,KITLG,LBP,LDLR,LGALS1,LGALS3,LIF,LOX,LR…	145
Cellular Movement	Chemotaxis of myeloid cells	7.63e-12	ADORA2A,ANO6,ANXA1,APOA1,APOE,APP,ARAP3,B4GALT1,BST1,C3,CCR1,CD47,CD72,CD9,CDKN1A,CSF1,CTSE,CXCL1,CXCL10,CXCL2,CXCL3,CXCL5,CXCL6,CXCR4,CYP19A1,DAPK2,DPEP1,DYSF,EDN1,EDNRB,FYN,G6PC3,GBF1,GRK6,GSN,HCAR2,ICAM1,IL4R,INPP5D,ITGA1,ITGAM,ITGB3,KITLG,LBP,LCN2,LDLR,LGALS1,LGALS3,LRRK2,MAPKAPK2,MCU,MPP1,MST1,NOD2,PDE4D,PDGFB,PIGR,PLAU,PLEC,PLG,PON2,PREX1,PTGDR2,PTN,PTPRJ,RAC2,RPL13A,S100A9,SAA1,SERPINA1,SE…	89
Cellular Movement,Hematological System Development and Function,Immune Cell Trafficking	Cell movement of antigen presenting cells	1.29e-11	ACE2,ADORA2A,ALCAM,ALOX15,ANO6,APOA1,APOE,APP,ASB2,B4GALT1,BAG4,C3,CASP1,CAV1,CCL20,CCN1,CCR1,CD38,CD44,CD55,CD81,CDKN1A,CEACAM1,CES1,CFD,CSF1,CTSE,CXCL1,CXCL10,CXCL3,CXCR4,CYP19A1,DGCR8,DMBT1,EDNRB,EPO,F2RL1,FN1,G6PC3,GAL3ST1,GPSM1,HCAR2,HCLS1,ICAM1,IKBKE,IL11RA,IL1RN,IL4R,ITGA1,ITGAM,ITGB3,LDLR,LGALS1,LGALS3,LOX,LRRK2,MAP3K5,MAPKAPK2,MARCO,MST1,MYLK,NDRG1,NFKBIZ,NOG,NOS2,NQO1,NR1H4,NTN1,PCOLCE2…	109
Cellular Movement,Hematological System Development and Function,Immune Cell Trafficking	Cell movement of granulocytes	3.91e-11	ACE2,ADCY10,ADORA2A,ALOX5AP,ANXA1,APOA1,APOE,APP,ARAP3,B4GALT1,BST1,C2,C3,CASP1,CAST,CCR1,CD300LF,CD44,CD47,CD55,CD99,CEACAM1,CFB,CFD,CFH,CFTR,CRP,CSF1,CXCL1,CXCL10,CXCL2,CXCL3,CXCL5,CXCL6,DAPK2,DDR2,DPEP1,DYSF,EDN1,F2RL1,FN1,FOS,GBF1,GCNT1,GRK6,GSN,ICAM1,IGFBP3,IL1RN,IL9,INPP5D,ITGA1,ITGAM,ITGB3,LBP,LCN2,LGALS1,LGALS3,LRRK2,LUM,MAPKAPK2,MCU,MPP1,MYLK,NFKBIZ,NOD2,NOS2,NQO1,NR1H4,NTN1,PDE4D,PDK2,P…	113
Cellular Movement,Hematological System Development and Function,Immune Cell Trafficking,Inflammatory Response	Migration of phagocytes	2.49e-10	ADCY10,ADORA2A,ALCAM,ALOX15,ANXA1,APOA1,APOE,APP,ASB2,BAG4,BST1,C3,CCL20,CCR1,CD38,CD44,CD47,CD81,CD99,CEACAM1,CFH,CSF1,CTSS,CXCL1,CXCL10,CXCL2,CXCL3,CXCL5,CXCL6,CXCR4,DDR2,DMBT1,F2RL1,FN1,FYN,GCNT1,HCLS1,ICAM1,INPP5D,ITGA1,ITGAM,ITGB3,KITLG,LDLR,LGALS1,LGALS3,LUM,MAOA,MAPKAPK2,MST1,MYLK,NOS2,NTN1,PIGR,PLAU,PLG,PLXNC1,PLXND1,PREX1,PTN,PTPRB,RAC2,RAMP1,S100A10,S100A9,S1PR3,SAA1,SCN9A,SERPINC1,SIRP…	79
Cellular Movement,Hematological System Development and Function,Immune Cell Trafficking,Inflammatory Response	Cell movement of macrophages	4.31e-10	ACE2,ADORA2A,ALOX15,APOA1,APOE,APP,B4GALT1,BAG4,C3,CASP1,CAV1,CCN1,CCR1,CD44,CD55,CDKN1A,CES1,CFD,CSF1,CTSE,CXCL1,CXCL10,CXCL3,CYP19A1,DGCR8,DMBT1,EDNRB,EPO,F2RL1,FN1,G6PC3,GAL3ST1,HCAR2,ICAM1,IKBKE,IL1RN,IL4R,ITGA1,ITGAM,ITGB3,LDLR,LGALS3,LOX,LRRK2,MAP3K5,MAPKAPK2,MST1,MYLK,NDRG1,NFKBIZ,NOG,NOS2,NQO1,NR1H4,NTN1,PCOLCE2,PDK2,PLAU,PLEC,PLG,PLTP,PLXND1,PPP1R15A,PRDM1,PSMB8,PTN,PTPRJ,RAC2,RPL13A,S10…	88
Cellular Movement,Hematological System Development and Function,Immune Cell Trafficking	Cellular infiltration by leukocytes	6.21e-10	ABCB4,ACE2,ADORA2A,ALOX5AP,ANXA1,APOA1,APOE,APP,B4GALT1,BGN,C2,C3,CASP1,CAST,CAV1,CCN1,CCR1,CD300LF,CD38,CD44,CD47,CD55,CDKN1A,CES1,CFB,CFD,CFH,CFTR,CSF1,CUX1,CXCL10,CXCL2,CXCL3,CXCL5,CYP19A1,DEF6,DGCR8,EPO,F2RL1,F3,FN1,FOS,GAL3ST1,GJC2,HLA-A,ICAM1,IGFBP3,IKBKE,IL11RA,IL1RN,IL9,IRF3,ITGAM,ITGB3,KITLG,LBP,LDLR,LGALS1,LGALS3,LOX,LRRK2,LTBR,MAP3K5,MAT1A,MCAM,MYLK,NDRG1,NFKB2,NFKBIZ,NOG,NOS2,NOS3,NQO…	124
Cellular Movement	Cellular infiltration by blood cells	6.69e-10	ABCB4,ACE2,ADORA2A,ALOX5AP,ANXA1,APOA1,APOE,APP,B4GALT1,BGN,C2,C3,CASP1,CAST,CAV1,CCN1,CCR1,CD300LF,CD38,CD44,CD47,CD55,CDKN1A,CES1,CFB,CFD,CFH,CFTR,CSF1,CUX1,CXCL10,CXCL2,CXCL3,CXCL5,CYP19A1,DEF6,DGCR8,EPO,F2RL1,F3,FN1,FOS,GAL3ST1,GJC2,HLA-A,ICAM1,IGFBP3,IKBKE,IL11RA,IL1RN,IL9,INPP5D,IRF3,ITGAM,ITGB3,KITLG,LBP,LDLR,LGALS1,LGALS3,LOX,LRRK2,LTBR,MAP3K5,MAT1A,MCAM,MYLK,NDRG1,NFKB2,NFKBIZ,NOG,NOS2,N…	125
Cellular Movement,Hematological System Development and Function,Immune Cell Trafficking	Migration of antigen presenting cells	3.4e-09	ALCAM,ALOX15,APOA1,APOE,APP,ASB2,BAG4,C3,CCL20,CD38,CD44,CD81,CEACAM1,CSF1,CXCL1,CXCL10,CXCL3,CXCR4,DMBT1,F2RL1,FN1,HCLS1,ICAM1,ITGA1,ITGAM,LGALS1,LGALS3,MAPKAPK2,MST1,MYLK,NOS2,NTN1,PIGR,PLAU,PLG,PLXNC1,PLXND1,PTN,RAC2,RAMP1,S100A10,S1PR3,SCN9A,SIRPA,SLIT2,SPP1,STAP2,TIMP1,TLR2,VEGFA,VTN	51
Cellular Movement	Cellular infiltration by myeloid cells	1.07e-08	ACE2,ADORA2A,ALOX5AP,ANXA1,APOA1,APOE,APP,B4GALT1,C2,C3,CASP1,CAST,CAV1,CCN1,CCR1,CD300LF,CD44,CD47,CD55,CDKN1A,CES1,CFB,CFD,CFH,CFTR,CSF1,CXCL10,CXCL2,CXCL3,CXCL5,DGCR8,EPO,F2RL1,FOS,GAL3ST1,ICAM1,IKBKE,IL1RN,IL9,INPP5D,IRF3,ITGAM,ITGB3,KITLG,LBP,LDLR,LGALS1,LGALS3,LOX,LRRK2,MAP3K5,MYLK,NDRG1,NFKBIZ,NOG,NOS2,NQO1,NR1H4,NTN1,PCOLCE2,PDK2,PLAT,PLAU,PLG,PLTP,PPP1R15A,PRDM1,PREX1,PRSS3,PSMB8,PTGDR2,…	94
Cell-To-Cell Signaling and Interaction,Cellular Movement	Recruitment of cells	1.27e-08	ACVRL1,ADGRG6,ALOX15,ALOX5AP,ANGPT1,ANXA1,APOA1,APOB,APOE,APP,B4GALT1,B4GALT6,BCL3,CASP1,CAV1,CCL20,CCN1,CCR1,CD44,CD47,CD63,CHI3L1,CLEC10A,CSF1,CXCL1,CXCL10,CXCL2,CXCL3,CXCL6,CXCR4,CYP1B1,DKK1,EDIL3,EFNB2,F2RL1,F3,FGFR1,FOS,FOSL2,GC,GCNT1,GRK6,GSN,HAND1,HBEGF,HRH1,HSPA1A/HSPA1B,ICAM1,IL1RN,IL9,ING4,INPP5D,IRF3,ITGAM,KDM6B,KITLG,LGALS1,LGALS3,LPAR3,LRRK2,MAPK7,MCOLN2,NEIL2,NOD2,NOG,NOS3,PDGFB,PDG…	94
Cell-To-Cell Signaling and Interaction,Cellular Movement,Hematological System Development and Function,Immune Cell Trafficking,Inflammatory Response	Recruitment of neutrophils	1.51e-08	ACVRL1,ALOX15,ALOX5AP,ANXA1,APOA1,APOE,B4GALT1,BCL3,CASP1,CAV1,CCR1,CD44,CD47,CHI3L1,CLEC10A,CSF1,CXCL1,CXCL10,CXCL2,CXCL3,CXCL6,CYP1B1,EDIL3,F2RL1,FOSL2,GC,GCNT1,GRK6,GSN,HSPA1A/HSPA1B,ICAM1,IL1RN,IRF3,ITGAM,LGALS3,MAPK7,NEIL2,NOD2,PREX1,PRMT2,PTN,PTX3,RASGRP2,RTN4,SLPI,SMAD3,SPP1,ST3GAL4,TLR2,TRAF3IP2,TREML2,TRPC6,VAV3	53
Cellular Movement,Hematological System Development and Function,Immune Cell Trafficking,Inflammatory Response	Infiltration by neutrophils	1.56e-08	ACE2,ADORA2A,ALOX5AP,ANXA1,APOE,B4GALT1,C2,C3,CASP1,CAST,CCR1,CD300LF,CD44,CD55,CFB,CFD,CFH,CFTR,CSF1,CXCL10,CXCL2,CXCL3,CXCL5,F2RL1,ICAM1,IL1RN,ITGAM,LBP,LGALS1,LGALS3,LRRK2,NFKBIZ,NOS2,NQO1,NR1H4,NTN1,PDK2,PLAT,PLG,PLTP,PRDM1,PREX1,RAC2,SERPINA1,SGK1,SOCS3,SPHK1,SPP1,STAT3,STIM1,TIMP1,TLR2,TLR3,TNFAIP3,TNIP1,TP53,VAV3,WRN	58
Cellular Movement,Hematological System Development and Function,Immune Cell Trafficking	Cell movement of mononuclear leukocytes	1.68e-08	ACE2,ACKR3,ADCY10,ADORA2A,ANO6,ANXA1,APOA1,APOE,APP,ARHGEF1,ATRN,BATF,BCL3,BGN,C3,CAV1,CCL20,CCN1,CCR1,CD44,CD47,CD55,CD81,CD99,CEACAM1,CTSS,CUX1,CXCL10,CXCL3,CXCL6,CXCR4,CYTIP,DEF6,DEPTOR,DKK1,EVL,F2RL1,FN1,FOS,FOXO1,FYN,GCNT1,GJC2,GNAZ,GPSM1,GRK6,HCLS1,HLA-A,HSD3B7,ICAM1,IL11RA,IL4R,IL9,INPP5D,INSR,IRF3,ITGA2,ITGA3,ITGA5,ITGAM,ITGB3,KCNK5,KITLG,LCP1,LDLR,LGALS1,LGALS3,LTBR,LTK,MAOA,MAPK7,MAPKAP…	125
Cell-To-Cell Signaling and Interaction,Cellular Movement,Hematological System Development and Function,Immune Cell Trafficking	Recruitment of granulocytes	1.95e-08	ACVRL1,ALOX15,ALOX5AP,ANXA1,APOA1,APOE,B4GALT1,BCL3,CASP1,CAV1,CCR1,CD44,CD47,CHI3L1,CLEC10A,CSF1,CXCL1,CXCL10,CXCL2,CXCL3,CXCL6,CYP1B1,EDIL3,F2RL1,FOSL2,GC,GCNT1,GRK6,GSN,HSPA1A/HSPA1B,ICAM1,IL1RN,IL9,IRF3,ITGAM,KDM6B,KITLG,LGALS1,LGALS3,MAPK7,NEIL2,NOD2,PREX1,PRMT2,PTGDR2,PTN,PTX3,RASGRP2,RTN4,SLPI,SMAD3,SPP1,ST3GAL4,STAT3,STAT5A,TLR2,TRAF3IP2,TREML2,TRPC6,VAV3	60
Cell-To-Cell Signaling and Interaction,Cellular Movement	Recruitment of myeloid cells	2.96e-08	ACVRL1,ADGRG6,ALOX15,ALOX5AP,ANXA1,APOA1,APOB,APOE,APP,B4GALT1,B4GALT6,BCL3,CASP1,CAV1,CCN1,CCR1,CD44,CD47,CHI3L1,CLEC10A,CSF1,CXCL1,CXCL10,CXCL2,CXCL3,CXCL6,CXCR4,CYP1B1,EDIL3,F2RL1,F3,FGFR1,FOSL2,GC,GCNT1,GRK6,GSN,HBEGF,HSPA1A/HSPA1B,ICAM1,IL1RN,IL9,INPP5D,IRF3,ITGAM,KDM6B,KITLG,LGALS1,LGALS3,LRRK2,MAPK7,MCOLN2,NEIL2,NOD2,NOS3,PLG,PREX1,PRMT2,PTGDR2,PTN,PTX3,RASGRP2,RTN4,SLPI,SMAD3,SPP1,ST3GAL4…	76
Cellular Movement	Cell movement of breast cancer cell lines	3.77e-08	ACSL4,ADAM15,ADAM9,AHNAK,ANXA1,ARHGDIB,ARHGEF16,ARRDC3,AXIN2,BCAR3,BHLHE41,CAPN2,CAV1,CD44,CD81,CD9,CD99,CDCP1,CDH1,CEBPD,CEMIP2,CHN2,CXCL10,CXCL5,CXCR4,DAAM1,DDR2,DEF6,EBI3,EPO,ERC1,EZH2,FBLIM1,FN1,FNBP1L,FOS,GPER1,GPR161,GRK6,HDAC5,HHEX,HIC1,HMGCR,IGF1R,IGFBP1,IGFBP3,IL32,ITGA2,ITGB3,JUP,KISS1,KLF4,L1CAM,LCN2,LDHA,LIMA1,LPAR1,MAP4K4,MCAM,MFNG,MSI2,NDRG1,NF2,NOS2,NRG1,NRP1,OSGIN1,PCSK6,PDCD4,PDL…	116
Cellular Movement,Hematological System Development and Function,Immune Cell Trafficking	Cellular infiltration by granulocytes	4.01e-08	ACE2,ADORA2A,ALOX5AP,ANXA1,APOE,B4GALT1,C2,C3,CASP1,CAST,CCR1,CD300LF,CD44,CD47,CD55,CFB,CFD,CFH,CFTR,CSF1,CXCL10,CXCL2,CXCL3,CXCL5,F2RL1,FOS,ICAM1,IL1RN,IL9,ITGAM,LBP,LGALS1,LGALS3,LRRK2,MYLK,NFKBIZ,NOS2,NQO1,NR1H4,NTN1,PDK2,PLAT,PLG,PLTP,PRDM1,PREX1,PRSS3,PTGDR2,RAC2,SERPINA1,SGK1,SOCS3,SPHK1,SPP1,STAT3,STIM1,TGM2,TIMP1,TLR2,TLR3,TNFAIP3,TNIP1,TP53,TRAF3IP2,VAV3,WRN	66
Cellular Movement,Hematological System Development and Function,Immune Cell Trafficking,Inflammatory Response	Cellular infiltration by phagocytes	5.39e-08	ACE2,ADORA2A,ALOX5AP,ANXA1,APOA1,APOE,APP,B4GALT1,C2,C3,CASP1,CAST,CAV1,CCN1,CCR1,CD300LF,CD44,CD55,CDKN1A,CES1,CFB,CFD,CFH,CFTR,CSF1,CXCL10,CXCL2,CXCL3,CXCL5,DGCR8,EPO,F2RL1,GAL3ST1,ICAM1,IKBKE,IL11RA,IL1RN,IRF3,ITGAM,ITGB3,KITLG,LBP,LDLR,LGALS1,LGALS3,LOX,LRRK2,MAP3K5,NDRG1,NFKBIZ,NOG,NOS2,NQO1,NR1H4,NTN1,PCOLCE2,PDK2,PLAT,PLAU,PLG,PLTP,PPP1R15A,PRDM1,PREX1,PSMB8,RAC2,RPL13A,S100A10,SAA1,SERPIN…	86
Cellular Movement,Hematological System Development and Function,Immune Cell Trafficking,Inflammatory Response	Chemotaxis of granulocytes	9.12e-08	ADORA2A,ANXA1,APOA1,APP,ARAP3,BST1,CD47,CSF1,CXCL1,CXCL10,CXCL2,CXCL3,CXCL5,CXCL6,DAPK2,DPEP1,DYSF,EDN1,GBF1,GRK6,GSN,ICAM1,INPP5D,ITGA1,ITGAM,LBP,LCN2,LGALS1,LGALS3,MAPKAPK2,MCU,MPP1,NOD2,PDE4D,PIGR,PREX1,PTGDR2,RAC2,S100A9,SERPINA1,SLIT2,SMAD3,SPP1,SRCIN1,STIM1,THBS4,TREML2,TRPC6,TSC1,VAV3,VEGFA,VTN	52
Cell-To-Cell Signaling and Interaction,Cellular Movement,Hematological System Development and Function,Immune Cell Trafficking,Inflammatory Response	Recruitment of phagocytes	1.41e-07	ACVRL1,ADGRG6,ALOX15,ALOX5AP,ANXA1,APOA1,APOB,APOE,APP,B4GALT1,B4GALT6,BCL3,CASP1,CAV1,CCN1,CCR1,CD44,CD47,CHI3L1,CLEC10A,CSF1,CXCL1,CXCL10,CXCL2,CXCL3,CXCL6,CYP1B1,EDIL3,F2RL1,F3,FGFR1,FOSL2,GC,GCNT1,GRK6,GSN,HBEGF,HSPA1A/HSPA1B,ICAM1,IL1RN,INPP5D,IRF3,ITGAM,LGALS3,MAPK7,MCOLN2,NEIL2,NOD2,NOS3,PLG,PREX1,PRMT2,PTN,PTX3,RASGRP2,RTN4,SLPI,SMAD3,SPP1,ST3GAL4,STAP2,STAT3,STAT5A,THBS1,TLR2,TRAF3IP2,TR…	69
Cellular Movement,Hematological System Development and Function,Immune Cell Trafficking,Inflammatory Response	Chemotaxis of neutrophils	1.48e-07	ADORA2A,APOA1,APP,ARAP3,BST1,CD47,CSF1,CXCL1,CXCL2,CXCL3,CXCL5,CXCL6,DAPK2,DPEP1,DYSF,EDN1,GBF1,GRK6,GSN,ICAM1,INPP5D,ITGA1,ITGAM,LBP,LCN2,LGALS3,MAPKAPK2,MCU,MPP1,NOD2,PDE4D,PIGR,PREX1,RAC2,S100A9,SERPINA1,SLIT2,SMAD3,SPP1,STIM1,THBS4,TREML2,TRPC6,TSC1,VAV3,VTN	46
Cardiovascular System Development and Function,Cellular Movement	Cell movement of endothelial cells	1.67e-07	ACKR3,ACVRL1,ADAM15,ALCAM,ANGPT1,ANGPTL3,ANXA1,ANXA3,APOA1,APOE,CAV1,CCN1,CD44,CD63,CD81,CD9,CDH5,CEACAM1,COL18A1,CXCL1,CXCR4,CXXC5,CYP1B1,DEPTOR,DIP2A,DKK1,EDN1,EFNA1,EFNB2,EMC10,EPO,ESAM,F2RL1,FGFR1,FN1,FOXO1,FSTL1,HAS3,HHEX,HRG,HRH1,ICAM1,IGFBP1,IGFBP3,INSR,ITGA2,ITGA3,ITGB3,JUP,LGALS1,LGALS3,LOX,MAPKAPK2,MCAM,MEF2C,NOS3,NR1H4,NRP1,NTN1,OSR1,PDCD6,PDGFB,PDGFRB,PKM,PLAU,PLG,PLXND1,PML,PRKD1,PRK…	104
Cellular Movement	Migration of breast cancer cell lines	2.07e-07	ACSL4,ADAM15,ADAM9,AHNAK,ANXA1,ARHGDIB,ARHGEF16,ARRDC3,AXIN2,BCAR3,BHLHE41,CAPN2,CAV1,CD44,CD81,CD9,CDCP1,CDH1,CEBPD,CEMIP2,CHN2,CXCL10,CXCL5,CXCR4,DDR2,DEF6,EBI3,EPO,ERC1,EZH2,FBLIM1,FN1,FNBP1L,GPER1,GPR161,GRK6,HHEX,HIC1,HMGCR,IGF1R,IGFBP1,IGFBP3,IL32,ITGB3,KISS1,KLF4,LCN2,LDHA,MAP4K4,MCAM,MFNG,MSI2,NDRG1,NF2,NOS2,NRG1,NRP1,OSGIN1,PDCD4,PDLIM2,PGR,PIEZO2,PIWIL4,PLAC1,PLAU,PPIC,PRKD1,PRKD2,PRKN,…	100
Cell-To-Cell Signaling and Interaction,Cellular Movement	Recruitment of blood cells	3.81e-07	ACVRL1,ADGRG6,ALOX15,ALOX5AP,ANGPT1,ANXA1,APOA1,APOB,APOE,APP,B4GALT1,B4GALT6,BCL3,CASP1,CAV1,CCL20,CCN1,CCR1,CD44,CD47,CHI3L1,CLEC10A,CSF1,CXCL1,CXCL10,CXCL2,CXCL3,CXCL6,CXCR4,CYP1B1,DKK1,EDIL3,F2RL1,F3,FGFR1,FOS,FOSL2,GC,GCNT1,GRK6,GSN,HBEGF,HSPA1A/HSPA1B,ICAM1,IL1RN,IL9,INPP5D,IRF3,ITGAM,KDM6B,KITLG,LGALS1,LGALS3,LPAR3,LRRK2,MAPK7,MCOLN2,NEIL2,NOD2,NOS3,PGLYRP2,PLG,PREX1,PRMT2,PTGDR2,PTN,PTX3,…	84
Cardiovascular System Development and Function,Cellular Movement	Migration of endothelial cells	4.5e-07	ACKR3,ACVRL1,ADAM15,ALCAM,ANGPT1,ANGPTL3,ANXA1,ANXA3,APOA1,APOE,CAV1,CCN1,CD44,CD63,CD81,CD9,CDH5,CEACAM1,COL18A1,CXCL1,CXXC5,CYP1B1,DEPTOR,DIP2A,DKK1,EDN1,EFNB2,EMC10,EPO,ESAM,F2RL1,FGFR1,FN1,FOXO1,FSTL1,HAS3,HHEX,HRG,HRH1,ICAM1,IGFBP1,IGFBP3,INSR,ITGA3,ITGB3,JUP,LGALS1,LOX,MAPKAPK2,MCAM,MEF2C,NOS3,NRP1,PDCD6,PDGFB,PDGFRB,PKM,PLAU,PLG,PLXND1,PML,PRKD1,PRKD2,PRKX,PRSS3,PTN,PTP4A3,PTPN12,PTPRJ,RCA…	96
Cellular Movement	Extravasation	4.76e-07	ACE,ALCAM,ALOX5AP,BMPER,BST1,CCR1,CD44,CD47,CD63,CSF1,CXCL1,CXCR4,CYTIP,ESAM,F3,ICAM1,ITGA1,ITGAM,ITGB3,KISS1R,LCN2,LDLR,LMNA,NOS3,PRKAR1B,RAMP1,S100A9,SIRPA,ST3GAL4,TLR2,VEGFA	31
Cell-To-Cell Signaling and Interaction,Cellular Movement,Hematological System Development and Function,Immune Cell Trafficking	Recruitment of leukocytes	6.65e-07	ACVRL1,ADGRG6,ALOX15,ALOX5AP,ANXA1,APOA1,APOB,APOE,APP,B4GALT1,B4GALT6,BCL3,CASP1,CAV1,CCL20,CCN1,CCR1,CD44,CD47,CHI3L1,CLEC10A,CSF1,CXCL1,CXCL10,CXCL2,CXCL3,CXCL6,CXCR4,CYP1B1,DKK1,EDIL3,F2RL1,F3,FGFR1,FOS,FOSL2,GC,GCNT1,GRK6,GSN,HBEGF,HSPA1A/HSPA1B,ICAM1,IL1RN,IL9,INPP5D,IRF3,ITGAM,KDM6B,KITLG,LGALS1,LGALS3,LPAR3,MAPK7,MCOLN2,NEIL2,NOD2,NOS3,PGLYRP2,PLG,PREX1,PRMT2,PTGDR2,PTN,PTX3,RASGRP2,RTN4,…	81
Cellular Movement	Cell movement of epithelial cells	8.78e-07	ADAM9,ANGPT1,ARHGAP19,CDH1,CHRM3,COL7A1,CXCL1,CXCL2,EFNA1,EFNA2,EPHB3,FBN1,FOXO1,GAS2L1,GSN,HAS2,HAX1,HBEGF,HHEX,ICAM1,ILK,ITGA2,ITGA3,ITGA5,ITGB3,JUP,KLF5,LAMA3,LGALS3,MAP4K4,MC1R,MST1,PARD3,PLEC,PLG,PMP22,SEMA6D,SMAD2,SMAD3,SRC,STAT3,TGFB3,TIMP1,TP53,VTN	45
Cellular Movement,Hematological System Development and Function,Immune Cell Trafficking	Transmigration of granulocytes	2.86e-06	ADCY10,ADORA2A,BST1,CD47,CD99,CXCL1,CXCL2,CXCL3,CXCL5,ITGAM,ITGB3,LGALS1,MYLK,PREX1,PTPRB,SIRPA,TLR2,VAV3	18
Cellular Movement,Hair and Skin Development and Function	Cell movement of epithelial cell lines	4.93e-06	ALCAM,APOA1,APP,BST1,C3,CCL20,CCN1,CCR1,CDCP1,CDH1,CTSE,CXCL1,CXCL10,CXCR4,EPHB3,FGFR1,FN1,FOXO1,FYN,ICAM1,IGF1R,INHBA,ITGA1,ITGA2,ITGAM,L1CAM,LAMA3,MAP3K5,MCAM,MIAT,NFKB2,PDE4DIP,PLAU,PROM1,PTGDR2,PTN,PTP4A3,PTPN12,SAA1,SHC1,SMAD2,SPHK1,SPP1,SRC,SRSF1,TGFBI,TLR2,TP53,TXNRD1,VTN,WWTR1	51
Cellular Movement,Hematological System Development and Function,Immune Cell Trafficking	Migration of mononuclear leukocytes	5.47e-06	ACE2,ACKR3,ADCY10,ADORA2A,ANXA1,APOE,APP,ARHGEF1,BATF,BCL3,C3,CAV1,CCL20,CCR1,CD44,CD47,CD81,CD99,CEACAM1,CTSS,CUX1,CXCL10,CXCR4,CYTIP,DEF6,DEPTOR,DKK1,EVL,F2RL1,FN1,FOS,FOXO1,FYN,GCNT1,GJC2,GPSM1,GRK6,HCLS1,HLA-A,ICAM1,IL4R,INPP5D,INSR,ITGA2,ITGA3,ITGA5,ITGAM,ITGB3,KCNK5,KITLG,LCP1,LDLR,LGALS1,LGALS3,LTBR,LTK,MAOA,MAPK7,MAPKAP1,MCAM,MYLK,MYO1G,NFKB2,NOS2,PGLYRP2,PIP4K2C,PLAU,PLEC,PLG,PRKCZ,PTGDR…	92
Cellular Movement,Hematological System Development and Function,Immune Cell Trafficking,Inflammatory Response	Transmigration of neutrophils	5.54e-06	ADCY10,ADORA2A,BST1,CD47,CD99,CXCL1,CXCL2,CXCL3,CXCL5,ITGAM,ITGB3,MYLK,PREX1,PTPRB,TLR2,VAV3	16
Cellular Movement	Transmigration of cells	5.8e-06	ACKR3,ADCY10,ADORA2A,ALCAM,APOE,BST1,CAPN2,CAV1,CCR1,CD44,CD47,CD99,CDH1,CDH5,CSF1,CTSS,CXCL1,CXCL2,CXCL3,CXCL5,CXCR4,EDN1,F2RL1,FN1,ICAM1,ITGAM,ITGB3,KITLG,L1CAM,LDLR,LGALS1,MAPK11,MCAM,MYLK,PREX1,PTGDR2,PTPRB,RAC2,SIGIRR,SIRPA,SPP1,TGM2,TIMP2,TLR2,TNFRSF25,TSPAN14,VAV3,VEGFA	48
Cellular Movement	Influx of cells	6.98e-06	ADORA2A,ANXA1,CASP1,CXCL1,CXCL2,CXCL3,CXCL5,CXCL6,CYP19A1,DKK1,EGR1,GRK6,IRAK3,LCN2,LGALS3,MAPK11,MARCO,MST1,PLAT,PLG,RTN4,SERPINA1,SGK1,SMAD3,STIM1,TIMP1,TLR2,TRPC1	28
Cellular Movement,Hematological System Development and Function,Immune Cell Trafficking,Inflammatory Response	Migration of macrophages	6.98e-06	ALOX15,APP,BAG4,CSF1,CXCL1,CXCL10,CXCL3,DMBT1,F2RL1,FN1,ITGA1,ITGAM,LGALS3,MAPKAPK2,MST1,MYLK,NOS2,NTN1,PLAU,PLG,PLXND1,PTN,RAC2,S100A10,STAP2,TLR2,VEGFA,VTN	28
Cellular Movement	Invasion of breast cancer cell lines	7.02e-06	ACSL4,ADAM15,AHNAK,APP,ARRDC3,ASAP1,BATF2,BBC3,BCAR3,BHLHE41,CAV1,CCN1,CCNH,CD44,CD99,CDCP1,CDH1,CDKN1A,CEBPD,CEMIP2,COL2A1,CTNND1,CTSS,DEF6,DIAPH3,EFEMP1,ERC1,EZH2,FN1,FNBP1L,HAS2,HHEX,HIC1,HMGA2,HOXD3,HSP90AB1,IFITM3,IL32,ITGA3,ITGA5,ITGB3,KDM6B,KISS1R,LCN2,LDHA,LIMA1,LIMK2,LOX,MCAM,MECOM,MST1,MUC1,NFAT5,NOX4,NRG1,NUMBL,PCSK6,PDCD4,PDLIM2,PGR,PI4KB,PLAC1,PLAU,PLEKHG6,PPIC,PTGES3,PTPRJ,PTTG1,ROR…	92
Cellular Movement	Migration of myeloid cells	7.68e-06	ADCY10,ADORA2A,ANXA1,APP,BST1,CCR1,CD44,CD47,CD99,CEACAM1,CFH,CSF1,CTSS,CXCL1,CXCL10,CXCL2,CXCL3,CXCL5,CXCL6,CXCR4,DDR2,DMBT1,F2RL1,FN1,GCNT1,ICAM1,IGFBP3,INPP5D,ITGAM,ITGB3,LDLR,LGALS1,LGALS3,LUM,MAPKAPK2,MYLK,NOS2,PLAU,PLG,PREX1,PTGDR2,PTPRB,S100A9,SAA1,SERPINC1,SIRPA,TGM2,TIMP2,TLR2,VAV3	50

### Sheet: lipid metabolism
Categories	Diseases or Functions Annotation	p-value	Molecules	# Molecules
Lipid Metabolism,Molecular Transport,Small Molecule Biochemistry	Concentration of lipid	3.12e-14	A4GALT,AADAC,ABCA7,ABCB1,ABCB4,ABCC3,ABCD2,ABCG5,ABCG8,ACADL,ACP3,ACSL4,ADCY10,ADH1C,ADORA2A,AEBP1,AGMO,AGPAT4,AHSG,AKR1B10,ALDH8A1,ALOX15,ALOX5AP,ALPI,AMACR,ANGPTL3,ANGPTL8,AP1M2,APOA1,APOA2,APOA5,APOB,APOC3,APOE,APOM,APP,ASGR2,ATP7B,B3GNT5,B4GALT1,B4GALT6,BCAP31,BHLHE40,C3,CACNA1H,CASP1,CAV1,CBS/CBSL,CCDC80,CD38,CDH5,CDKN1A,CDKN2C,CDS1,CEACAM1,CEBPB,CERS1,CES1,CFB,CFD,CFTR,CGA,CHRM3,CLCNKA,CLDN…	256
Lipid Metabolism,Small Molecule Biochemistry	Synthesis of lipid	2.37e-10	A2M,A4GALT,ABCB1,ABCG5,ABCG8,ACADL,ACADVL,ACSL4,ACSL5,ACSM1,ACSS2,ADH1C,AGMO,AGPAT3,AGPAT4,AKR1C1/AKR1C2,ALDH8A1,ALG13,ALG3,ALOX15,ALOX5AP,ALPI,AMACR,ANGPTL3,ANXA1,APOA1,APOA2,APOA5,APOB,APOC3,APOE,APOM,APP,B3GNT5,B4GALT1,B4GALT6,BHLHE40,C3,CACNA1H,CADM1,CAMK2G,CAV1,CAV2,CCN1,CD9,CDS1,CEACAM1,CEBPB,CERS1,CES1,CFTR,CGA,CHRM3,COTL1,CPNE1,CREB1,CREB3L3,CREM,CSF1,CXCL1,CXCL10,CXCL3,CYP19A1,CYP1B1,CYP…	233
Lipid Metabolism,Small Molecule Biochemistry	Fatty acid metabolism	4.31e-10	ABCA7,ABCB1,ABCB4,ABCC3,ABCD2,ABCG5,ABCG8,ACADL,ACADS,ACADVL,ACBD5,ACOT1,ACSL4,ACSL5,ACSM1,ACSS2,ADORA2A,AEBP1,AKR1C1/AKR1C2,ALDH5A1,ALOX15,ALOX5AP,ANGPTL3,ANO6,ANXA1,APOA1,APOA2,APOA5,APOB,APOC3,APOE,APOM,APP,ATP8A1,B4GALT1,B4GALT6,CADM1,CAMK2G,CAV1,CAV2,CCN1,CD9,CDCP1,CEACAM1,CEBPB,CES1,CFTR,COTL1,CPT1A,CSF1,CTSS,CUL3,CXCL1,CXCL3,CYP1B1,CYP2C18,CYP2D6,CYP2S1,CYP4F12,CYP4F2,DBP,DGAT1,DLAT,DPEP1,…	166
Lipid Metabolism,Molecular Transport,Small Molecule Biochemistry	Quantity of steroid	4.48e-09	ABCA7,ABCB1,ABCB4,ABCC3,ABCG5,ABCG8,ADCY10,AEBP1,AMACR,ANGPTL3,AP1M2,APOA1,APOA2,APOA5,APOB,APOC3,APOE,APOM,APP,ASGR2,ATP7B,BCAP31,CACNA1H,CASP1,CAV1,CBS/CBSL,CDH5,CDKN1A,CDKN2C,CEBPB,CES1,CGA,CLDN7,COMT,CREB3L3,CRP,CSF1,CTSS,CYP19A1,CYP3A5,DGAT1,DIO3,DLG2,DLK1,EDIL3,EGR1,FABP1,FABP6,FDFT1,FGL1,FMO5,FOXO1,G6PC3,GAL,GC,GCK,GHR,GLP1R,GPAM,GPAT3,GPER1,GRM7,HAX1,HMGCR,HSD17B4,ICAM1,IGF1R,IHH,IL1RN,IN…	138
Lipid Metabolism,Molecular Transport,Small Molecule Biochemistry	Concentration of cholesterol	6.58e-08	ABCA7,ABCB1,ABCB4,ABCG5,ABCG8,ADCY10,AEBP1,AMACR,ANGPTL3,AP1M2,APOA1,APOA2,APOA5,APOB,APOC3,APOE,APOM,APP,ATP7B,CASP1,CAV1,CBS/CBSL,CDKN1A,CES1,CRP,CSF1,CTSS,CYP19A1,CYP3A5,DGAT1,DLG2,DLK1,EGR1,FABP1,FABP6,FDFT1,FGL1,FMO5,FOXO1,G6PC3,GCK,GHR,GPAM,GPAT3,GPER1,HMGCR,ICAM1,IL1RN,INSIG1,INSR,ITGB3,KISS1R,LCN2,LDLR,LGALS3,LIMA1,LRRK2,LSR,MAF,MAPKAPK2,MGLL,NCEH1,NOS2,NOS3,NR1H4,NR1I2,PCSK9,PEX5L,PKM,PL…	94
Lipid Metabolism,Molecular Transport,Small Molecule Biochemistry	Concentration of sterol	1.4e-07	ABCA7,ABCB1,ABCB4,ABCG5,ABCG8,ADCY10,AEBP1,AMACR,ANGPTL3,AP1M2,APOA1,APOA2,APOA5,APOB,APOC3,APOE,APOM,APP,ATP7B,CASP1,CAV1,CBS/CBSL,CDKN1A,CES1,CRP,CSF1,CTSS,CYP19A1,CYP3A5,DGAT1,DLG2,DLK1,EGR1,FABP1,FABP6,FDFT1,FGL1,FMO5,FOXO1,G6PC3,GC,GCK,GHR,GPAM,GPAT3,GPER1,HMGCR,ICAM1,IL1RN,INSIG1,INSR,ITGB3,KISS1R,LCN2,LDLR,LGALS3,LIMA1,LRP2,LRRK2,LSR,MAF,MAPKAPK2,MGLL,NCEH1,NOS2,NOS3,NR1H4,NR1I2,PCSK9,PEX5…	96
Lipid Metabolism,Molecular Transport,Small Molecule Biochemistry	Concentration of triacylglycerol	3.48e-07	AADAC,ABCG8,ADCY10,AEBP1,AHSG,AKR1B10,ALPI,AMACR,ANGPTL3,ANGPTL8,APOA1,APOA2,APOA5,APOB,APOC3,APOE,APOM,BHLHE40,C3,CASP1,CAV1,CBS/CBSL,CEACAM1,CEBPB,CES1,CHRM3,COL18A1,CRP,CYP19A1,DGAT1,DLK1,EGR1,FABP1,FABP6,FADS2,FGL1,FMO5,FOXO1,GCK,GHR,GPAM,GPER1,GUCY2C,HCAR2,HDAC5,HELZ2,HRH1,HSD3B7,IGF1R,INSIG1,INSR,ITGA1,KISS1R,LCN2,LDLR,LGALS3,LIF,LMNA,LPIN1,LSR,MGAT3,MGAT4A,MGLL,MID1IP1,NAT2,NCEH1,NOS2,NOS3…	102
Lipid Metabolism,Small Molecule Biochemistry,Vitamin and Mineral Metabolism	Metabolism of terpenoid	3.8e-07	ABCG5,ABCG8,ADH1C,AKR1B10,AKR1C1/AKR1C2,ALDH8A1,AMACR,ANGPTL3,APOA1,APOA2,APOB,APOC3,APOE,APOM,APP,CACNA1H,CAV1,CES1,CFTR,CGA,COMT,CREB1,CYP19A1,CYP1B1,CYP2B6,CYP2C18,CYP2D6,CYP2S1,CYP39A1,CYP3A5,CYP3A7,CYP4F12,CYP4F2,DHRS3,DHRS4,EDN1,FABP6,FDFT1,FDPS,FGFR1,FGL1,FOXO1,GC,GPAM,GPC2,GPC3,GPER1,GRM1,GSTA1,HMGCR,HMGCS1,HNF1B,HSD17B14,HSD17B4,HSD3B7,IDI1,IGFBP4,INHA,INHBA,INSIG1,LDLR,LIF,LRP2,LRP8,MSM…	93
Lipid Metabolism,Molecular Transport,Small Molecule Biochemistry	Concentration of fatty acid	5.23e-07	ABCD2,ACADL,ACSL4,AHSG,AKR1B10,ALOX15,ALOX5AP,AMACR,ANGPTL3,APOA2,APOB,APOC3,APOE,APP,ATP7B,C3,CASP1,CAV1,CBS/CBSL,CCDC80,CEBPB,CES1,CFTR,CLCNKA,CPT1A,CSF1,CYP1B1,CYP4F2,DGAT1,DLK1,EFNA2,FABP1,FABP3,FADS2,FGL1,FOS,FOXO1,GAD1,GCK,GHR,GLS,GPAM,HCAR2,HINT1,HPGD,HRH1,HSD17B4,HSD3B7,IL1RN,INSR,ITGA1,LCN2,LDLR,LIF,LOC102724788/PRODH,LPAR3,LPIN1,MBOAT7,MERTK,MGAT4A,MGLL,NCEH1,NOS2,NOS3,NR1H4,NTN1,NTS,NU…	91
Lipid Metabolism,Molecular Transport,Small Molecule Biochemistry	Concentration of acylglycerol	5.62e-07	AADAC,ABCG8,ADCY10,ADORA2A,AEBP1,AHSG,AKR1B10,ALPI,AMACR,ANGPTL3,ANGPTL8,APOA1,APOA2,APOA5,APOB,APOC3,APOE,APOM,BHLHE40,C3,CASP1,CAV1,CBS/CBSL,CEACAM1,CEBPB,CES1,CHRM3,COL18A1,CREB3L3,CRP,CYP19A1,DGAT1,DLK1,EGR1,FABP1,FABP6,FADS2,FGL1,FMO5,FOXO1,GCK,GHR,GPAM,GPER1,GUCY2C,HCAR2,HDAC5,HELZ2,HINT1,HRH1,HSD3B7,IGF1R,INSIG1,INSR,ITGA1,KISS1R,LCN2,LDLR,LGALS3,LIF,LMNA,LPIN1,LSR,MAPK7,MGAT3,MGAT4A,MGLL,…	107
Lipid Metabolism,Small Molecule Biochemistry	Metabolism of eicosanoid	2e-06	ACSL4,AKR1C1/AKR1C2,ALOX15,ALOX5AP,ANXA1,APOE,APP,CADM1,CAMK2G,CAV1,CCN1,CEBPB,CFTR,COTL1,CSF1,CXCL1,CXCL3,CYP1B1,CYP2C18,CYP2S1,CYP4F12,CYP4F2,DBP,DPEP1,EDN1,F2RL1,FADS1,FADS2,FN1,FYN,GGT1,GSTA1,HLF,HPGD,HRH1,IL1RN,ITGA3,KITLG,KLF5,LDLR,MAP3K5,MAPKAPK2,MGLL,MGST3,NOS2,NRG1,NTN1,PLA2G2A,PRKD1,PTGES3,PTGIS,RASGRP2,S1PR3,SIGIRR,SMAD3,SOAT1,SOCS1,SPHK1,STAT3,STAT5A,STIM1,TLR2,TLR3,TNFSF10,TP53,VEGFA…	67

### Sheet: molecular transport
Categories	Diseases or Functions Annotation	p-value	Molecules	# Molecules
Lipid Metabolism,Molecular Transport,Small Molecule Biochemistry	Concentration of lipid	3.12e-14	A4GALT,AADAC,ABCA7,ABCB1,ABCB4,ABCC3,ABCD2,ABCG5,ABCG8,ACADL,ACP3,ACSL4,ADCY10,ADH1C,ADORA2A,AEBP1,AGMO,AGPAT4,AHSG,AKR1B10,ALDH8A1,ALOX15,ALOX5AP,ALPI,AMACR,ANGPTL3,ANGPTL8,AP1M2,APOA1,APOA2,APOA5,APOB,APOC3,APOE,APOM,APP,ASGR2,ATP7B,B3GNT5,B4GALT1,B4GALT6,BCAP31,BHLHE40,C3,CACNA1H,CASP1,CAV1,CBS/CBSL,CCDC80,CD38,CDH5,CDKN1A,CDKN2C,CDS1,CEACAM1,CEBPB,CERS1,CES1,CFB,CFD,CFTR,CGA,CHRM3,CLCNKA,CLDN…	256
Lipid Metabolism,Molecular Transport,Small Molecule Biochemistry	Quantity of steroid	4.48e-09	ABCA7,ABCB1,ABCB4,ABCC3,ABCG5,ABCG8,ADCY10,AEBP1,AMACR,ANGPTL3,AP1M2,APOA1,APOA2,APOA5,APOB,APOC3,APOE,APOM,APP,ASGR2,ATP7B,BCAP31,CACNA1H,CASP1,CAV1,CBS/CBSL,CDH5,CDKN1A,CDKN2C,CEBPB,CES1,CGA,CLDN7,COMT,CREB3L3,CRP,CSF1,CTSS,CYP19A1,CYP3A5,DGAT1,DIO3,DLG2,DLK1,EDIL3,EGR1,FABP1,FABP6,FDFT1,FGL1,FMO5,FOXO1,G6PC3,GAL,GC,GCK,GHR,GLP1R,GPAM,GPAT3,GPER1,GRM7,HAX1,HMGCR,HSD17B4,ICAM1,IGF1R,IHH,IL1RN,IN…	138
Lipid Metabolism,Molecular Transport,Small Molecule Biochemistry	Concentration of cholesterol	6.58e-08	ABCA7,ABCB1,ABCB4,ABCG5,ABCG8,ADCY10,AEBP1,AMACR,ANGPTL3,AP1M2,APOA1,APOA2,APOA5,APOB,APOC3,APOE,APOM,APP,ATP7B,CASP1,CAV1,CBS/CBSL,CDKN1A,CES1,CRP,CSF1,CTSS,CYP19A1,CYP3A5,DGAT1,DLG2,DLK1,EGR1,FABP1,FABP6,FDFT1,FGL1,FMO5,FOXO1,G6PC3,GCK,GHR,GPAM,GPAT3,GPER1,HMGCR,ICAM1,IL1RN,INSIG1,INSR,ITGB3,KISS1R,LCN2,LDLR,LGALS3,LIMA1,LRRK2,LSR,MAF,MAPKAPK2,MGLL,NCEH1,NOS2,NOS3,NR1H4,NR1I2,PCSK9,PEX5L,PKM,PL…	94
Lipid Metabolism,Molecular Transport,Small Molecule Biochemistry	Concentration of sterol	1.4e-07	ABCA7,ABCB1,ABCB4,ABCG5,ABCG8,ADCY10,AEBP1,AMACR,ANGPTL3,AP1M2,APOA1,APOA2,APOA5,APOB,APOC3,APOE,APOM,APP,ATP7B,CASP1,CAV1,CBS/CBSL,CDKN1A,CES1,CRP,CSF1,CTSS,CYP19A1,CYP3A5,DGAT1,DLG2,DLK1,EGR1,FABP1,FABP6,FDFT1,FGL1,FMO5,FOXO1,G6PC3,GC,GCK,GHR,GPAM,GPAT3,GPER1,HMGCR,ICAM1,IL1RN,INSIG1,INSR,ITGB3,KISS1R,LCN2,LDLR,LGALS3,LIMA1,LRP2,LRRK2,LSR,MAF,MAPKAPK2,MGLL,NCEH1,NOS2,NOS3,NR1H4,NR1I2,PCSK9,PEX5…	96
Lipid Metabolism,Molecular Transport,Small Molecule Biochemistry	Concentration of triacylglycerol	3.48e-07	AADAC,ABCG8,ADCY10,AEBP1,AHSG,AKR1B10,ALPI,AMACR,ANGPTL3,ANGPTL8,APOA1,APOA2,APOA5,APOB,APOC3,APOE,APOM,BHLHE40,C3,CASP1,CAV1,CBS/CBSL,CEACAM1,CEBPB,CES1,CHRM3,COL18A1,CRP,CYP19A1,DGAT1,DLK1,EGR1,FABP1,FABP6,FADS2,FGL1,FMO5,FOXO1,GCK,GHR,GPAM,GPER1,GUCY2C,HCAR2,HDAC5,HELZ2,HRH1,HSD3B7,IGF1R,INSIG1,INSR,ITGA1,KISS1R,LCN2,LDLR,LGALS3,LIF,LMNA,LPIN1,LSR,MGAT3,MGAT4A,MGLL,MID1IP1,NAT2,NCEH1,NOS2,NOS3…	102
Lipid Metabolism,Molecular Transport,Small Molecule Biochemistry	Concentration of fatty acid	5.23e-07	ABCD2,ACADL,ACSL4,AHSG,AKR1B10,ALOX15,ALOX5AP,AMACR,ANGPTL3,APOA2,APOB,APOC3,APOE,APP,ATP7B,C3,CASP1,CAV1,CBS/CBSL,CCDC80,CEBPB,CES1,CFTR,CLCNKA,CPT1A,CSF1,CYP1B1,CYP4F2,DGAT1,DLK1,EFNA2,FABP1,FABP3,FADS2,FGL1,FOS,FOXO1,GAD1,GCK,GHR,GLS,GPAM,HCAR2,HINT1,HPGD,HRH1,HSD17B4,HSD3B7,IL1RN,INSR,ITGA1,LCN2,LDLR,LIF,LOC102724788/PRODH,LPAR3,LPIN1,MBOAT7,MERTK,MGAT4A,MGLL,NCEH1,NOS2,NOS3,NR1H4,NTN1,NTS,NU…	91
Lipid Metabolism,Molecular Transport,Small Molecule Biochemistry	Concentration of acylglycerol	5.62e-07	AADAC,ABCG8,ADCY10,ADORA2A,AEBP1,AHSG,AKR1B10,ALPI,AMACR,ANGPTL3,ANGPTL8,APOA1,APOA2,APOA5,APOB,APOC3,APOE,APOM,BHLHE40,C3,CASP1,CAV1,CBS/CBSL,CEACAM1,CEBPB,CES1,CHRM3,COL18A1,CREB3L3,CRP,CYP19A1,DGAT1,DLK1,EGR1,FABP1,FABP6,FADS2,FGL1,FMO5,FOXO1,GCK,GHR,GPAM,GPER1,GUCY2C,HCAR2,HDAC5,HELZ2,HINT1,HRH1,HSD3B7,IGF1R,INSIG1,INSR,ITGA1,KISS1R,LCN2,LDLR,LGALS3,LIF,LMNA,LPIN1,LSR,MAPK7,MGAT3,MGAT4A,MGLL,…	107
Molecular Transport	Secretion of molecule	4.06e-06	A1CF,A2M,ABCB4,ABCG5,ABCG8,ACADL,ACADS,ACE,ACSL4,ADAM9,ADORA2A,ADRA2C,ADTRP,AGXT,ANGPT1,ANKRD1,ANXA1,APBA1,APOA1,APOA2,APOB,APOC3,APOE,APP,ARSB,BRSK1,C1QTNF3,C1QTNF5,CACNB4,CADM1,CASK,CASP1,CASP4,CAVIN1,CD44,CES1,CFTR,CGA,CHRM3,CPE,CPLX1,CREB1,CRP,CSF1,DGAT1,DYSF,EDN1,F2RL1,FABP1,FGG,FN1,FOXO1,FST,FYN,GAD1,GAL,GCK,GLP1R,GLS,GPAM,GPER1,GPR39,GRM1,GRM7,GSN,HAS2,HCLS1,HDAC9,HILPDA,HMGCR,HTR2C,IGF1R,…	133
Endocrine System Development and Function,Molecular Transport,Small Molecule Biochemistry	Concentration of hormone	5.63e-06	ACE,ACE2,ADORA2A,AHSG,APOA2,APOB,APOE,APP,ASGR2,B4GALT1,C3,CACNA1D,CAV1,CBS/CBSL,CCDC80,CD38,CDH5,CDKN1A,CDKN2C,CEACAM1,CEBPB,CGA,CHRM3,COL5A3,COMT,CPE,CREB1,CRYM,CYP19A1,DIO3,DUOXA2,EGR1,FABP1,FOXE1,FSTL3,G6PC3,GAL,GCK,GCNT4,GHR,GLIS3,GLP1R,GNG7,GPAM,GPER1,GPR39,GUCY2C,HELZ2,HPN,HRH1,HTR2C,IGF1R,IGFBP3,IGFBP4,IGSF1,IHH,INHA,INHBA,INSR,KISS1,KISS1R,LCN2,LDLR,LGR5,LIF,LMNA,LRP2,MARK3,MGAT4A,MGLL,N…	107

### Sheet: small molecule biochemistry
Categories	Diseases or Functions Annotation	p-value	Molecules	# Molecules
Lipid Metabolism,Molecular Transport,Small Molecule Biochemistry	Concentration of lipid	3.12e-14	A4GALT,AADAC,ABCA7,ABCB1,ABCB4,ABCC3,ABCD2,ABCG5,ABCG8,ACADL,ACP3,ACSL4,ADCY10,ADH1C,ADORA2A,AEBP1,AGMO,AGPAT4,AHSG,AKR1B10,ALDH8A1,ALOX15,ALOX5AP,ALPI,AMACR,ANGPTL3,ANGPTL8,AP1M2,APOA1,APOA2,APOA5,APOB,APOC3,APOE,APOM,APP,ASGR2,ATP7B,B3GNT5,B4GALT1,B4GALT6,BCAP31,BHLHE40,C3,CACNA1H,CASP1,CAV1,CBS/CBSL,CCDC80,CD38,CDH5,CDKN1A,CDKN2C,CDS1,CEACAM1,CEBPB,CERS1,CES1,CFB,CFD,CFTR,CGA,CHRM3,CLCNKA,CLDN…	256
Lipid Metabolism,Small Molecule Biochemistry	Synthesis of lipid	2.37e-10	A2M,A4GALT,ABCB1,ABCG5,ABCG8,ACADL,ACADVL,ACSL4,ACSL5,ACSM1,ACSS2,ADH1C,AGMO,AGPAT3,AGPAT4,AKR1C1/AKR1C2,ALDH8A1,ALG13,ALG3,ALOX15,ALOX5AP,ALPI,AMACR,ANGPTL3,ANXA1,APOA1,APOA2,APOA5,APOB,APOC3,APOE,APOM,APP,B3GNT5,B4GALT1,B4GALT6,BHLHE40,C3,CACNA1H,CADM1,CAMK2G,CAV1,CAV2,CCN1,CD9,CDS1,CEACAM1,CEBPB,CERS1,CES1,CFTR,CGA,CHRM3,COTL1,CPNE1,CREB1,CREB3L3,CREM,CSF1,CXCL1,CXCL10,CXCL3,CYP19A1,CYP1B1,CYP…	233
Lipid Metabolism,Small Molecule Biochemistry	Fatty acid metabolism	4.31e-10	ABCA7,ABCB1,ABCB4,ABCC3,ABCD2,ABCG5,ABCG8,ACADL,ACADS,ACADVL,ACBD5,ACOT1,ACSL4,ACSL5,ACSM1,ACSS2,ADORA2A,AEBP1,AKR1C1/AKR1C2,ALDH5A1,ALOX15,ALOX5AP,ANGPTL3,ANO6,ANXA1,APOA1,APOA2,APOA5,APOB,APOC3,APOE,APOM,APP,ATP8A1,B4GALT1,B4GALT6,CADM1,CAMK2G,CAV1,CAV2,CCN1,CD9,CDCP1,CEACAM1,CEBPB,CES1,CFTR,COTL1,CPT1A,CSF1,CTSS,CUL3,CXCL1,CXCL3,CYP1B1,CYP2C18,CYP2D6,CYP2S1,CYP4F12,CYP4F2,DBP,DGAT1,DLAT,DPEP1,…	166
Lipid Metabolism,Molecular Transport,Small Molecule Biochemistry	Quantity of steroid	4.48e-09	ABCA7,ABCB1,ABCB4,ABCC3,ABCG5,ABCG8,ADCY10,AEBP1,AMACR,ANGPTL3,AP1M2,APOA1,APOA2,APOA5,APOB,APOC3,APOE,APOM,APP,ASGR2,ATP7B,BCAP31,CACNA1H,CASP1,CAV1,CBS/CBSL,CDH5,CDKN1A,CDKN2C,CEBPB,CES1,CGA,CLDN7,COMT,CREB3L3,CRP,CSF1,CTSS,CYP19A1,CYP3A5,DGAT1,DIO3,DLG2,DLK1,EDIL3,EGR1,FABP1,FABP6,FDFT1,FGL1,FMO5,FOXO1,G6PC3,GAL,GC,GCK,GHR,GLP1R,GPAM,GPAT3,GPER1,GRM7,HAX1,HMGCR,HSD17B4,ICAM1,IGF1R,IHH,IL1RN,IN…	138
Lipid Metabolism,Molecular Transport,Small Molecule Biochemistry	Concentration of cholesterol	6.58e-08	ABCA7,ABCB1,ABCB4,ABCG5,ABCG8,ADCY10,AEBP1,AMACR,ANGPTL3,AP1M2,APOA1,APOA2,APOA5,APOB,APOC3,APOE,APOM,APP,ATP7B,CASP1,CAV1,CBS/CBSL,CDKN1A,CES1,CRP,CSF1,CTSS,CYP19A1,CYP3A5,DGAT1,DLG2,DLK1,EGR1,FABP1,FABP6,FDFT1,FGL1,FMO5,FOXO1,G6PC3,GCK,GHR,GPAM,GPAT3,GPER1,HMGCR,ICAM1,IL1RN,INSIG1,INSR,ITGB3,KISS1R,LCN2,LDLR,LGALS3,LIMA1,LRRK2,LSR,MAF,MAPKAPK2,MGLL,NCEH1,NOS2,NOS3,NR1H4,NR1I2,PCSK9,PEX5L,PKM,PL…	94
Lipid Metabolism,Molecular Transport,Small Molecule Biochemistry	Concentration of sterol	1.4e-07	ABCA7,ABCB1,ABCB4,ABCG5,ABCG8,ADCY10,AEBP1,AMACR,ANGPTL3,AP1M2,APOA1,APOA2,APOA5,APOB,APOC3,APOE,APOM,APP,ATP7B,CASP1,CAV1,CBS/CBSL,CDKN1A,CES1,CRP,CSF1,CTSS,CYP19A1,CYP3A5,DGAT1,DLG2,DLK1,EGR1,FABP1,FABP6,FDFT1,FGL1,FMO5,FOXO1,G6PC3,GC,GCK,GHR,GPAM,GPAT3,GPER1,HMGCR,ICAM1,IL1RN,INSIG1,INSR,ITGB3,KISS1R,LCN2,LDLR,LGALS3,LIMA1,LRP2,LRRK2,LSR,MAF,MAPKAPK2,MGLL,NCEH1,NOS2,NOS3,NR1H4,NR1I2,PCSK9,PEX5…	96
Lipid Metabolism,Molecular Transport,Small Molecule Biochemistry	Concentration of triacylglycerol	3.48e-07	AADAC,ABCG8,ADCY10,AEBP1,AHSG,AKR1B10,ALPI,AMACR,ANGPTL3,ANGPTL8,APOA1,APOA2,APOA5,APOB,APOC3,APOE,APOM,BHLHE40,C3,CASP1,CAV1,CBS/CBSL,CEACAM1,CEBPB,CES1,CHRM3,COL18A1,CRP,CYP19A1,DGAT1,DLK1,EGR1,FABP1,FABP6,FADS2,FGL1,FMO5,FOXO1,GCK,GHR,GPAM,GPER1,GUCY2C,HCAR2,HDAC5,HELZ2,HRH1,HSD3B7,IGF1R,INSIG1,INSR,ITGA1,KISS1R,LCN2,LDLR,LGALS3,LIF,LMNA,LPIN1,LSR,MGAT3,MGAT4A,MGLL,MID1IP1,NAT2,NCEH1,NOS2,NOS3…	102
Lipid Metabolism,Small Molecule Biochemistry,Vitamin and Mineral Metabolism	Metabolism of terpenoid	3.8e-07	ABCG5,ABCG8,ADH1C,AKR1B10,AKR1C1/AKR1C2,ALDH8A1,AMACR,ANGPTL3,APOA1,APOA2,APOB,APOC3,APOE,APOM,APP,CACNA1H,CAV1,CES1,CFTR,CGA,COMT,CREB1,CYP19A1,CYP1B1,CYP2B6,CYP2C18,CYP2D6,CYP2S1,CYP39A1,CYP3A5,CYP3A7,CYP4F12,CYP4F2,DHRS3,DHRS4,EDN1,FABP6,FDFT1,FDPS,FGFR1,FGL1,FOXO1,GC,GPAM,GPC2,GPC3,GPER1,GRM1,GSTA1,HMGCR,HMGCS1,HNF1B,HSD17B14,HSD17B4,HSD3B7,IDI1,IGFBP4,INHA,INHBA,INSIG1,LDLR,LIF,LRP2,LRP8,MSM…	93
Lipid Metabolism,Molecular Transport,Small Molecule Biochemistry	Concentration of fatty acid	5.23e-07	ABCD2,ACADL,ACSL4,AHSG,AKR1B10,ALOX15,ALOX5AP,AMACR,ANGPTL3,APOA2,APOB,APOC3,APOE,APP,ATP7B,C3,CASP1,CAV1,CBS/CBSL,CCDC80,CEBPB,CES1,CFTR,CLCNKA,CPT1A,CSF1,CYP1B1,CYP4F2,DGAT1,DLK1,EFNA2,FABP1,FABP3,FADS2,FGL1,FOS,FOXO1,GAD1,GCK,GHR,GLS,GPAM,HCAR2,HINT1,HPGD,HRH1,HSD17B4,HSD3B7,IL1RN,INSR,ITGA1,LCN2,LDLR,LIF,LOC102724788/PRODH,LPAR3,LPIN1,MBOAT7,MERTK,MGAT4A,MGLL,NCEH1,NOS2,NOS3,NR1H4,NTN1,NTS,NU…	91
Lipid Metabolism,Molecular Transport,Small Molecule Biochemistry	Concentration of acylglycerol	5.62e-07	AADAC,ABCG8,ADCY10,ADORA2A,AEBP1,AHSG,AKR1B10,ALPI,AMACR,ANGPTL3,ANGPTL8,APOA1,APOA2,APOA5,APOB,APOC3,APOE,APOM,BHLHE40,C3,CASP1,CAV1,CBS/CBSL,CEACAM1,CEBPB,CES1,CHRM3,COL18A1,CREB3L3,CRP,CYP19A1,DGAT1,DLK1,EGR1,FABP1,FABP6,FADS2,FGL1,FMO5,FOXO1,GCK,GHR,GPAM,GPER1,GUCY2C,HCAR2,HDAC5,HELZ2,HINT1,HRH1,HSD3B7,IGF1R,INSIG1,INSR,ITGA1,KISS1R,LCN2,LDLR,LGALS3,LIF,LMNA,LPIN1,LSR,MAPK7,MGAT3,MGAT4A,MGLL,…	107
Lipid Metabolism,Small Molecule Biochemistry	Metabolism of eicosanoid	2e-06	ACSL4,AKR1C1/AKR1C2,ALOX15,ALOX5AP,ANXA1,APOE,APP,CADM1,CAMK2G,CAV1,CCN1,CEBPB,CFTR,COTL1,CSF1,CXCL1,CXCL3,CYP1B1,CYP2C18,CYP2S1,CYP4F12,CYP4F2,DBP,DPEP1,EDN1,F2RL1,FADS1,FADS2,FN1,FYN,GGT1,GSTA1,HLF,HPGD,HRH1,IL1RN,ITGA3,KITLG,KLF5,LDLR,MAP3K5,MAPKAPK2,MGLL,MGST3,NOS2,NRG1,NTN1,PLA2G2A,PRKD1,PTGES3,PTGIS,RASGRP2,S1PR3,SIGIRR,SMAD3,SOAT1,SOCS1,SPHK1,STAT3,STAT5A,STIM1,TLR2,TLR3,TNFSF10,TP53,VEGFA…	67
Amino Acid Metabolism,Post-Translational Modification,Small Molecule Biochemistry	Phosphorylation of L-tyrosine	4.96e-06	ADNP,ANGPT1,APP,BST1,CAV2,CD44,CD81,CLK1,DDR2,EFEMP1,EFNA1,EPHA1,EPHB2,FGFR1,FGFR3,FYN,GHR,HAX1,HBEGF,HCLS1,HRG,ICAM1,INSR,ITGA5,ITGB3,KITLG,LIF,LRP8,NOD2,NRG1,NRP1,PDGFA,PDGFB,PDGFD,PDGFRA,PDGFRB,PTPRC,PTPRJ,RELN,SRC,STAT5A,THBS4,TMEM102,TNFRSF14,TP53,VEGFA,VTN	47
Endocrine System Development and Function,Molecular Transport,Small Molecule Biochemistry	Concentration of hormone	5.63e-06	ACE,ACE2,ADORA2A,AHSG,APOA2,APOB,APOE,APP,ASGR2,B4GALT1,C3,CACNA1D,CAV1,CBS/CBSL,CCDC80,CD38,CDH5,CDKN1A,CDKN2C,CEACAM1,CEBPB,CGA,CHRM3,COL5A3,COMT,CPE,CREB1,CRYM,CYP19A1,DIO3,DUOXA2,EGR1,FABP1,FOXE1,FSTL3,G6PC3,GAL,GCK,GCNT4,GHR,GLIS3,GLP1R,GNG7,GPAM,GPER1,GPR39,GUCY2C,HELZ2,HPN,HRH1,HTR2C,IGF1R,IGFBP3,IGFBP4,IGSF1,IHH,INHA,INHBA,INSR,KISS1,KISS1R,LCN2,LDLR,LGR5,LIF,LMNA,LRP2,MARK3,MGAT4A,MGLL,N…	107

### Sheet: protein synthesis
Categories	Diseases or Functions Annotation	p-value	Molecules	# Molecules
Protein Synthesis	Metabolism of cellular protein	3.42e-14	ADORA2A,AHSG,APOA1,APOA2,APOA5,APOB,APOE,APP,C3,CCN1,CP,CSF1,CST3,CTSH,DMBT1,F5,FAM20C,FBN1,FGG,FN1,FSTL1,FSTL3,GGA1,GIGYF2,GOLM1,GPC3,GSN,H3C10,H3C14,H3C15,H3C2,H3C3,H3C6,H4C14,H4C15,H4C2,H4C3,H4C5,H4C8,IGFBP1,IGFBP2,IGFBP3,IGFBP4,ITIH2,KTN1,LGALS1,LTBP1,MELTF,MEPE,MGAT4A,NAT8B,NOTUM,NUCB1,PCSK9,PLG,PRKN,PSEN2,PSENEN,QSOX1,RCN1,SAA1,SERPINA1,SERPINA10,SERPINC1,SHISA5,SNCAIP,SPP1,STC2,TGFBI,TGOLN…	76
Protein Synthesis	Quantity of protein in blood	1.87e-06	ABCA7,ABCB4,AGL,AHSG,AMACR,APOA1,APOA2,APOB,APOE,APOM,ARHGDIB,B4GALNT2,BAG4,C3,CACNA1D,CASP4,CAV1,CCDC80,CCR1,CD38,CD44,CEACAM1,CEBPB,CES1,CGA,CHRM3,CLEC10A,COL18A1,COL5A3,CPE,CRP,CTSE,CTSS,CXCL6,CYP19A1,DGAT1,DIO3,DYSF,F3,FAM20C,FGG,FGL1,FMO5,FOXE1,FSTL3,G6PC3,GCK,GHR,GLIS3,GLP1R,GNG7,GPAM,GPAT3,GPER1,GPR39,GUCY2C,HBA1/HBA2,HELZ2,HPN,HRH1,HTR2C,IGFBP3,IGFBP4,IGSF1,IL1RN,IL4R,INHA,INHBB,INPP5D,IN…	138
